# miRNome profiling of lung cancer metastases revealed a key role for miRNA-PD-L1 axis in the modulation of chemotherapy response

**DOI:** 10.1101/2022.11.23.517634

**Authors:** Roberto Cuttano, Tommaso Colangelo, Juliana Guarize, Elisa Dama, Maria Pia Cocomazzi, Francesco Mazzarelli, Valentina Melocchi, Orazio Palumbo, Elena Marino, Elena Belloni, Francesca Montani, Manuela Vecchi, Massimo Barberis, Paolo Graziano, Andrea Pasquier, Julian Sanz-Ortega, Luis M. Montuenga, Cristiano Carbonelli, Lorenzo Spaggiari, Fabrizio Bianchi

**Author notes:** Corresponding Author: Fabrizio Bianchi, Unit of Cancer Biomarkers, Institute for Stem Cell Biology, Regenerative Medicine and Innovative Therapies (ISBReMIT), Fondazione IRCCS Casa Sollievo della Sofferenza, Viale Padre Pio 7, 71013 San Giovanni Rotondo, Italy;. These authors contributed equally to this work (Tommaso Colangelo, Juliana Guarize). Non-coding RNAs and RNA-based Therapeutics, Istituto Italiano di Tecnologia, CMP^3^VdA, Via Lavoratori Vittime del Col du Mont 28, 11100 Aosta, Italy.

## Abstract

Locally-advanced non–small-cell lung cancer (NSCLC) is frequent at diagnosis and requires multimodal treatment approaches. Neoadjuvant chemotherapy (NACT) followed by surgery is the treatment of choice for operable locally-advanced NSCLC (Stage IIIA). However, the majority of patients are NACT-resistant and shows persistent lymph nodal metastases (LNmets) and an adverse outcome. Therefore, the identification of mechanisms and biomarkers of NACT resistance is paramount for ameliorating prognosis of patients with Stage IIIA NSCLC. Here, we investigated the miRNome and transcriptome of chemo naïve LNmets collected from patients with Stage IIIA NSCLC (N=64). We found that a microRNA signature accurately predicts NACT response. Mechanistically, we discovered a miR-455-5p/PD-L1 regulatory axis which drives chemotherapy resistance, hallmarks metastases with active IFN-*γ* response pathway (an inducer of PD-L1 expression), and impacts T cells viability and relative abundances in tumor-microenviroment (TME). Our data provides new biomarkers to predict NACT response and adds molecular insights relevant for improving the management of patients with locally-advanced NSCLC.
