## Supplementary Table 1 for "miRNome profiling of lung cancer metastases revealed a key role for miRNA-PD-L1 axis in the modulation of chemotherapy response"

### Sheet: Table S1
Table S1. miRNA coefficients, area under the curve (AUC), receiver operating characteristic (ROC) curves, and box plot of the predicted probability of being a responder for the predictive models (Training)
Model name	16-miRNA model	14-miRNA model	4-miRNA model
N miRNA	16	14	4
miRNA model coefficients
intercept	111.582	92.0941	24.0476
miR-15b-5p	-0.283371	-0.334435
miR-93-5p	-0.259183	-0.37115
miR-130a-3p	-0.365997	-0.349461	-0.286577
miR-130b-3p	-0.254118	-0.280523
miR-140-3p	-0.099797	-0.0243065
miR-145-5p	-0.1376	-0.0931416	-0.0897148
miR-149-5p	-0.326892	-0.419423	-0.510789
miR-193b-3p	0.0295806	0.00164613
miR-224-5p	-0.374016	-0.321256	-0.186276
miR-301b-3p	-0.251531
miR-324-3p	-0.33498	-0.361696
miR-324-5p	-0.319078	-0.401715
miR-330-3p	-0.60467
miR-455-5p	-0.233805	-0.254368
miR-532-3p	-0.432003	-0.408385
miR-671-3p	-0.319575	-0.276665
AUC	1	1	0.97
ROC curve
Predicted probability
