## Supplementary Table 2 for "miRNome profiling of lung cancer metastases revealed a key role for miRNA-PD-L1 axis in the modulation of chemotherapy response"

### Sheet: Table S2
Table S2. Quality control of IC50 estimation from publicy available dataset
Dataset	no. of assay concentrations	concentration range	no. of NSCLC cell lines	no. of NSCLC cell lines passing QC	% NSCLC cell lines passing QC	Minimum-Maximum IC50 values passing QC	CV of NSCLC passing QC
GDSC1	9	39nM-10uM	89	8	0.0898876	1.64uM-4.54uM	0.3073
GDSC2	14	4nM-6uM	69	16	0.231884	0.84uM-3.7uM	0.4911
CTRPv2	16	2nM-66uM	77	0	0	-	-
PRISM	8	0.61nM-10uM	78	0	0	-	-
CSS	9	50nM-330uM	8	8	1	0.87uM-11.26uM	0.6028
NSCLC, non small cell lung cancer; QC, Quality control; CV, coefficient of variation
