## Supplementary Table 3 for "miRNome profiling of lung cancer metastases revealed a key role for miRNA-PD-L1 axis in the modulation of chemotherapy response"

### Sheet: Table S3
Table S3. GSEA of hallmark of cancer signatures of transcriptomic data
Table S3A. GSEA of hallmark of cancer signatures in CDDP-R cells versus Parental ones
Positive NES (enriched in CDDP-R); negative NES (enriched in Parental); red (p-value<0.05)
NAME	SIZE	ES	NES	NOM p-val	FDR q-val	FWER p-val	RANK AT MAX	LEADING EDGE
HALLMARK_EPITHELIAL_MESENCHYMAL_TRANSITION	198	0.545455	2.16811	0	0	0	2237	tags=34%, list=12%, signal=38%
HALLMARK_UV_RESPONSE_DN	140	0.478025	1.83508	0	0.00205317	0.004	3345	tags=39%, list=17%, signal=47%
HALLMARK_INTERFERON_ALPHA_RESPONSE	95	0.455606	1.65229	0.00412371	0.0134713	0.054	4051	tags=45%, list=21%, signal=57%
HALLMARK_APICAL_SURFACE	43	0.527997	1.65531	0.00557621	0.0169238	0.051	2183	tags=40%, list=11%, signal=44%
HALLMARK_HEDGEHOG_SIGNALING	36	0.507139	1.53983	0.0332681	0.0276362	0.154	1834	tags=31%, list=9%, signal=34%
HALLMARK_APICAL_JUNCTION	194	0.384269	1.54007	0.00211864	0.0331634	0.154	3018	tags=29%, list=16%, signal=34%
HALLMARK_TNFA_SIGNALING_VIA_NFKB	199	0.35334	1.41098	0.00395257	0.0597803	0.415	2262	tags=25%, list=12%, signal=28%
HALLMARK_INFLAMMATORY_RESPONSE	199	0.348947	1.39054	0.0101833	0.0649397	0.485	1555	tags=20%, list=8%, signal=22%
HALLMARK_HYPOXIA	194	0.34881	1.41403	0.004329	0.0660466	0.408	2174	tags=20%, list=11%, signal=22%
HALLMARK_INTERFERON_GAMMA_RESPONSE	198	0.35735	1.42226	0.00630252	0.0695575	0.381	2980	tags=34%, list=15%, signal=40%
HALLMARK_COMPLEMENT	200	0.334596	1.34379	0.0253411	0.0827564	0.648	2315	tags=26%, list=12%, signal=29%
HALLMARK_P53_PATHWAY	192	0.342117	1.35376	0.0105485	0.0834876	0.614	3574	tags=32%, list=18%, signal=39%
HALLMARK_TGF_BETA_SIGNALING	54	0.399245	1.28745	0.112205	0.122713	0.835	3263	tags=30%, list=17%, signal=36%
HALLMARK_MYOGENESIS	198	0.304862	1.21616	0.0974155	0.195122	0.946	3502	tags=24%, list=18%, signal=29%
HALLMARK_PROTEIN_SECRETION	95	0.333391	1.17749	0.189076	0.201303	0.978	3325	tags=20%, list=17%, signal=24%
HALLMARK_HEME_METABOLISM	192	0.29418	1.18029	0.121212	0.20842	0.976	2408	tags=21%, list=12%, signal=24%
HALLMARK_IL6_JAK_STAT3_SIGNALING	87	0.334668	1.19752	0.149798	0.208599	0.963	3190	tags=34%, list=17%, signal=41%
HALLMARK_ALLOGRAFT_REJECTION	195	0.296552	1.18832	0.119658	0.209516	0.97	2685	tags=22%, list=14%, signal=25%
HALLMARK_IL2_STAT5_SIGNALING	196	0.275147	1.10387	0.209446	0.313934	0.999	2569	tags=20%, list=13%, signal=23%
HALLMARK_UV_RESPONSE_UP	154	0.263582	1.02599	0.412351	0.448305	1	1807	tags=14%, list=9%, signal=16%
HALLMARK_MITOTIC_SPINDLE	198	0.254421	1.02928	0.369198	0.462017	1	6077	tags=36%, list=31%, signal=52%
HALLMARK_ANGIOGENESIS	36	0.332511	1.00231	0.471042	0.487044	1	568	tags=11%, list=3%, signal=11%
HALLMARK_PI3K_AKT_MTOR_SIGNALING	103	0.248797	0.901076	0.687755	0.723352	1	2674	tags=16%, list=14%, signal=18%
HALLMARK_PEROXISOME	104	0.236499	0.874272	0.738614	0.7579	1	866	tags=9%, list=4%, signal=9%
Table S3B. GSEA of hallmark of cancer signatures in MED cohort
Positive NES (enriched in N2); negative NES (enriched in N0); red (p-value<0.05)
NAME	SIZE	ES	NES	NOM p-val	FDR q-val	FWER p-val	RANK AT MAX	LEADING EDGE
HALLMARK_MYC_TARGETS_V1	194	0.459218	2.15857	0	0	0	3647	tags=40%, list=19%, signal=48%
HALLMARK_INTERFERON_GAMMA_RESPONSE	198	0.423994	1.97282	0	0	0	3633	tags=35%, list=19%, signal=42%
HALLMARK_OXIDATIVE_PHOSPHORYLATION	184	0.378193	1.75614	0	0.00893648	0.015	4083	tags=33%, list=21%, signal=41%
HALLMARK_EPITHELIAL_MESENCHYMAL_TRANSITION	198	0.372517	1.75181	0	0.00713236	0.016	3225	tags=28%, list=17%, signal=33%
HALLMARK_UNFOLDED_PROTEIN_RESPONSE	108	0.396132	1.71081	0	0.00795345	0.023	3560	tags=35%, list=18%, signal=43%
HALLMARK_ANGIOGENESIS	36	0.489458	1.69254	0.00212314	0.00735616	0.026	3710	tags=33%, list=19%, signal=41%
HALLMARK_PROTEIN_SECRETION	95	0.397394	1.67585	0.00195695	0.00735709	0.03	2978	tags=26%, list=15%, signal=31%
HALLMARK_APOPTOSIS	160	0.363992	1.65706	0	0.00781331	0.037	4513	tags=36%, list=23%, signal=46%
HALLMARK_TGF_BETA_SIGNALING	54	0.42004	1.59691	0.00992064	0.0130055	0.066	2610	tags=24%, list=14%, signal=28%
HALLMARK_ANDROGEN_RESPONSE	97	0.371294	1.58291	0.00580271	0.014564	0.08	3749	tags=28%, list=19%, signal=34%
HALLMARK_INTERFERON_ALPHA_RESPONSE	95	0.369739	1.55327	0.00194932	0.018812	0.112	3745	tags=34%, list=19%, signal=42%
HALLMARK_CHOLESTEROL_HOMEOSTASIS	73	0.370356	1.4775	0.0159046	0.0372378	0.227	2200	tags=22%, list=11%, signal=25%
HALLMARK_KRAS_SIGNALING_UP	198	0.309572	1.45077	0.00583658	0.047141	0.304	3401	tags=25%, list=18%, signal=30%
HALLMARK_G2M_CHECKPOINT	190	0.302424	1.42825	0.0130112	0.0543945	0.35	3560	tags=28%, list=18%, signal=34%
HALLMARK_COMPLEMENT	200	0.304782	1.42642	0.0038835	0.0514617	0.356	3466	tags=27%, list=18%, signal=33%
HALLMARK_GLYCOLYSIS	198	0.294587	1.37458	0.012024	0.0751603	0.507	3557	tags=25%, list=18%, signal=31%
HALLMARK_IL6_JAK_STAT3_SIGNALING	87	0.327376	1.35328	0.0327869	0.0864199	0.576	3976	tags=31%, list=21%, signal=39%
HALLMARK_WNT_BETA_CATENIN_SIGNALING	42	0.368576	1.32512	0.0878661	0.104684	0.664	2272	tags=24%, list=12%, signal=27%
HALLMARK_HEME_METABOLISM	192	0.284731	1.32449	0.0231214	0.0995901	0.664	3482	tags=26%, list=18%, signal=31%
HALLMARK_MTORC1_SIGNALING	196	0.282845	1.3151	0.0271845	0.103458	0.698	4263	tags=32%, list=22%, signal=41%
HALLMARK_HYPOXIA	194	0.281608	1.30978	0.0253411	0.103996	0.719	4072	tags=29%, list=21%, signal=37%
HALLMARK_HEDGEHOG_SIGNALING	36	0.373829	1.30405	0.0949367	0.104344	0.735	4408	tags=42%, list=23%, signal=54%
HALLMARK_MITOTIC_SPINDLE	198	0.278565	1.29418	0.0387597	0.108953	0.76	3874	tags=28%, list=20%, signal=35%
HALLMARK_APICAL_JUNCTION	194	0.276195	1.29031	0.0519231	0.10795	0.768	3103	tags=21%, list=16%, signal=24%
HALLMARK_IL2_STAT5_SIGNALING	196	0.270214	1.26773	0.0505051	0.125073	0.839	3844	tags=27%, list=20%, signal=33%
HALLMARK_COAGULATION	138	0.282417	1.26253	0.0805243	0.125012	0.845	3498	tags=25%, list=18%, signal=31%
HALLMARK_UV_RESPONSE_UP	154	0.272254	1.24091	0.097561	0.144303	0.89	4432	tags=30%, list=23%, signal=38%
HALLMARK_REACTIVE_OXYGEN_SPECIES_PATHWAY	47	0.316491	1.18849	0.184959	0.206288	0.973	2357	tags=17%, list=12%, signal=19%
HALLMARK_ESTROGEN_RESPONSE_LATE	196	0.249969	1.17309	0.118095	0.223029	0.98	2702	tags=19%, list=14%, signal=22%
HALLMARK_APICAL_SURFACE	43	0.318957	1.15953	0.212058	0.237994	0.987	3737	tags=28%, list=19%, signal=35%
HALLMARK_P53_PATHWAY	192	0.247773	1.14487	0.161165	0.256619	0.991	3736	tags=22%, list=19%, signal=27%
HALLMARK_PI3K_AKT_MTOR_SIGNALING	103	0.269145	1.14308	0.204409	0.25093	0.991	4016	tags=31%, list=21%, signal=39%
HALLMARK_TNFA_SIGNALING_VIA_NFKB	199	0.245102	1.14003	0.147917	0.247898	0.991	4432	tags=29%, list=23%, signal=37%
HALLMARK_ALLOGRAFT_REJECTION	195	0.244446	1.13913	0.171642	0.241861	0.991	4370	tags=27%, list=23%, signal=34%
HALLMARK_INFLAMMATORY_RESPONSE	199	0.241512	1.12926	0.183267	0.252588	0.997	3172	tags=20%, list=16%, signal=24%
HALLMARK_DNA_REPAIR	146	0.245126	1.10576	0.23166	0.289184	0.999	4524	tags=29%, list=23%, signal=38%
HALLMARK_MYC_TARGETS_V2	58	0.277364	1.05854	0.36853	0.376198	1	429	tags=9%, list=2%, signal=9%
HALLMARK_XENOBIOTIC_METABOLISM	198	0.216947	1.01471	0.408124	0.471876	1	3583	tags=20%, list=19%, signal=25%
HALLMARK_ESTROGEN_RESPONSE_EARLY	196	0.212287	0.992905	0.464427	0.514448	1	1610	tags=11%, list=8%, signal=12%
HALLMARK_UV_RESPONSE_DN	140	0.219874	0.978607	0.5	0.538827	1	5183	tags=34%, list=27%, signal=47%
HALLMARK_ADIPOGENESIS	192	0.209149	0.969796	0.543689	0.546968	1	3341	tags=21%, list=17%, signal=25%
HALLMARK_FATTY_ACID_METABOLISM	156	0.202835	0.920185	0.658301	0.664171	1	3722	tags=21%, list=19%, signal=26%
HALLMARK_PEROXISOME	104	0.211336	0.901558	0.6778	0.696817	1	4246	tags=29%, list=22%, signal=37%
HALLMARK_PANCREAS_BETA_CELLS	40	-0.203947	-0.730206	0.90505	0.970281	1	4863	tags=28%, list=25%, signal=37%
HALLMARK_KRAS_SIGNALING_DN	195	-0.200474	-0.947484	0.599222	0.68545	1	3172	tags=17%, list=16%, signal=20%
HALLMARK_MYOGENESIS	198	-0.208953	-0.98468	0.501006	0.684579	1	4114	tags=23%, list=21%, signal=29%
HALLMARK_BILE_ACID_METABOLISM	112	-0.231235	-1.01648	0.407249	0.72308	1	4089	tags=28%, list=21%, signal=35%
HALLMARK_E2F_TARGETS	195	-0.241945	-1.14046	0.151874	0.430842	0.993	3653	tags=27%, list=19%, signal=33%
HALLMARK_NOTCH_SIGNALING	32	-0.347131	-1.16365	0.233266	0.543971	0.986	4489	tags=25%, list=23%, signal=33%
HALLMARK_SPERMATOGENESIS	133	-0.276705	-1.24634	0.0680529	0.57283	0.874	3988	tags=30%, list=21%, signal=38%
Table S3C. GSEA of hallmark of cancer signatures in NCI-H1993 cells
Positive NES (enriched in CTRL); negative NES (enriched in miR-455-5p); red (p-value<0.05)
NAME	SIZE	ES	NES	NOM p-val	FDR q-val	FWER p-val	RANK AT MAX	LEADING EDGE
HALLMARK_INTERFERON_ALPHA_RESPONSE	95	0.591122	2.29807	0	0	0	2269	tags=37%, list=12%, signal=42%
HALLMARK_CHOLESTEROL_HOMEOSTASIS	73	0.495178	1.85337	0	0.00350489	0.006	5199	tags=44%, list=27%, signal=60%
HALLMARK_INTERFERON_GAMMA_RESPONSE	198	0.426452	1.83564	0	0.00275881	0.007	4294	tags=38%, list=22%, signal=48%
HALLMARK_HYPOXIA	194	0.417778	1.78565	0	0.00236599	0.008	5379	tags=46%, list=28%, signal=63%
HALLMARK_MTORC1_SIGNALING	196	0.351366	1.5065	0.00302572	0.0586158	0.222	4055	tags=23%, list=21%, signal=29%
HALLMARK_INFLAMMATORY_RESPONSE	199	0.343214	1.47334	0.00154083	0.0647479	0.275	3050	tags=27%, list=16%, signal=32%
HALLMARK_GLYCOLYSIS	198	0.323901	1.39148	0.0162242	0.131478	0.534	4531	tags=30%, list=23%, signal=39%
HALLMARK_P53_PATHWAY	192	0.32333	1.37847	0.0184049	0.131251	0.588	3274	tags=24%, list=17%, signal=29%
HALLMARK_TNFA_SIGNALING_VIA_NFKB	199	0.319676	1.36533	0.0108192	0.130947	0.635	2437	tags=24%, list=13%, signal=27%
HALLMARK_APOPTOSIS	160	0.323163	1.35265	0.0244648	0.134259	0.686	4011	tags=27%, list=21%, signal=34%
HALLMARK_FATTY_ACID_METABOLISM	156	0.313969	1.30927	0.0468498	0.185567	0.833	6386	tags=39%, list=33%, signal=58%
HALLMARK_IL2_STAT5_SIGNALING	196	0.306495	1.30912	0.0389408	0.170288	0.833	4440	tags=33%, list=23%, signal=43%
HALLMARK_KRAS_SIGNALING_UP	198	0.302518	1.30285	0.0437318	0.164512	0.847	2353	tags=18%, list=12%, signal=20%
HALLMARK_ESTROGEN_RESPONSE_EARLY	196	0.29181	1.25787	0.0580153	0.221743	0.931	4650	tags=34%, list=24%, signal=45%
HALLMARK_REACTIVE_OXYGEN_SPECIES_PATHWAY	47	0.363212	1.24536	0.14876	0.229573	0.944	7893	tags=60%, list=41%, signal=100%
HALLMARK_PEROXISOME	104	0.313081	1.21996	0.132605	0.259304	0.968	4615	tags=28%, list=24%, signal=36%
HALLMARK_COMPLEMENT	200	0.286002	1.21837	0.096423	0.247047	0.969	1981	tags=18%, list=10%, signal=19%
HALLMARK_HEME_METABOLISM	192	0.278298	1.19457	0.0923077	0.278845	0.987	3652	tags=23%, list=19%, signal=28%
HALLMARK_HEDGEHOG_SIGNALING	36	0.36947	1.18239	0.225177	0.29039	0.992	3118	tags=28%, list=16%, signal=33%
HALLMARK_XENOBIOTIC_METABOLISM	198	0.268635	1.15297	0.161145	0.342009	0.998	5996	tags=44%, list=31%, signal=64%
HALLMARK_APICAL_JUNCTION	194	0.261867	1.11217	0.224583	0.428579	0.999	4788	tags=30%, list=25%, signal=39%
HALLMARK_UV_RESPONSE_DN	140	0.268164	1.11102	0.217054	0.411646	0.999	4115	tags=26%, list=21%, signal=33%
HALLMARK_ANGIOGENESIS	36	0.341185	1.11055	0.298831	0.394961	0.999	3005	tags=31%, list=16%, signal=36%
HALLMARK_IL6_JAK_STAT3_SIGNALING	87	0.291118	1.10799	0.243697	0.385239	0.999	4514	tags=33%, list=23%, signal=43%
HALLMARK_ALLOGRAFT_REJECTION	195	0.257646	1.10345	0.224427	0.381107	0.999	4460	tags=26%, list=23%, signal=34%
HALLMARK_MYOGENESIS	198	0.254909	1.09581	0.258064	0.383384	1	4575	tags=32%, list=24%, signal=42%
HALLMARK_UV_RESPONSE_UP	154	0.262413	1.08522	0.287051	0.395145	1	4326	tags=28%, list=22%, signal=36%
HALLMARK_ESTROGEN_RESPONSE_LATE	196	0.253625	1.08474	0.278861	0.382297	1	3493	tags=24%, list=18%, signal=29%
HALLMARK_KRAS_SIGNALING_DN	195	0.249508	1.07963	0.279173	0.379163	1	2839	tags=21%, list=15%, signal=24%
HALLMARK_OXIDATIVE_PHOSPHORYLATION	184	0.224603	0.956262	0.561848	0.704827	1	7905	tags=43%, list=41%, signal=72%
HALLMARK_BILE_ACID_METABOLISM	112	0.237155	0.938357	0.596519	0.736726	1	4615	tags=29%, list=24%, signal=37%
HALLMARK_ADIPOGENESIS	192	0.21634	0.923006	0.647059	0.757091	1	6604	tags=40%, list=34%, signal=60%
HALLMARK_PI3K_AKT_MTOR_SIGNALING	103	0.232325	0.910655	0.646259	0.771301	1	4880	tags=20%, list=25%, signal=27%
HALLMARK_TGF_BETA_SIGNALING	54	0.256972	0.904698	0.634188	0.765859	1	5583	tags=41%, list=29%, signal=57%
HALLMARK_WNT_BETA_CATENIN_SIGNALING	42	0.260695	0.857715	0.698816	0.862911	1	862	tags=10%, list=4%, signal=10%
HALLMARK_PROTEIN_SECRETION	95	0.177111	0.689348	0.981967	1	1	6275	tags=27%, list=32%, signal=40%
HALLMARK_ANDROGEN_RESPONSE	97	0.172708	0.677109	0.983333	1	1	2606	tags=9%, list=13%, signal=11%
HALLMARK_PANCREAS_BETA_CELLS	40	0.193398	0.63863	0.967298	0.993832	1	5099	tags=30%, list=26%, signal=41%
HALLMARK_DNA_REPAIR	146	-0.129717	-0.572371	1	0.998049	1	4976	tags=21%, list=26%, signal=27%
HALLMARK_APICAL_SURFACE	43	-0.220972	-0.78537	0.846698	1	1	2513	tags=16%, list=13%, signal=19%
HALLMARK_NOTCH_SIGNALING	32	-0.240452	-0.792558	0.814458	1	1	5266	tags=34%, list=27%, signal=47%
HALLMARK_UNFOLDED_PROTEIN_RESPONSE	108	-0.202657	-0.852453	0.818182	1	1	795	tags=6%, list=4%, signal=6%
HALLMARK_MYC_TARGETS_V2	58	-0.267892	-0.992877	0.460199	0.699253	1	7234	tags=53%, list=37%, signal=85%
HALLMARK_COAGULATION	138	-0.236688	-1.0357	0.361345	0.617547	1	2118	tags=18%, list=11%, signal=20%
HALLMARK_EPITHELIAL_MESENCHYMAL_TRANSITION	198	-0.274371	-1.26208	0.0232558	0.134264	0.719	2871	tags=25%, list=15%, signal=29%
HALLMARK_MITOTIC_SPINDLE	198	-0.287053	-1.32117	0.0285714	0.0944247	0.511	5501	tags=36%, list=28%, signal=50%
HALLMARK_SPERMATOGENESIS	133	-0.336187	-1.46108	0.00278552	0.034363	0.191	3787	tags=34%, list=20%, signal=42%
HALLMARK_MYC_TARGETS_V1	194	-0.340654	-1.58174	0.00268817	0.0159612	0.071	8244	tags=55%, list=43%, signal=94%
HALLMARK_G2M_CHECKPOINT	190	-0.445732	-2.06172	0	0	0	6394	tags=53%, list=33%, signal=79%
HALLMARK_E2F_TARGETS	195	-0.480194	-2.20978	0	0	0	6095	tags=53%, list=32%, signal=76%
Table S3D. GSEA of hallmark of cancer signatures in CDDP-R cells
Positive NES (enriched in CTRL); negative NES (enriched in miR-455-5p); red (p-value<0.05)
NAME	SIZE	ES	NES	NOM p-val	FDR q-val	FWER p-val	RANK AT MAX	LEADING EDGE
HALLMARK_INTERFERON_ALPHA_RESPONSE	95	0.469639	1.81329	0.00161551	0.00807826	0.011	4117	tags=40%, list=21%, signal=51%
HALLMARK_INTERFERON_GAMMA_RESPONSE	198	0.414397	1.76008	0	0.00622391	0.017	3803	tags=32%, list=20%, signal=40%
HALLMARK_GLYCOLYSIS	198	0.31773	1.3546	0.0183616	0.293723	0.71	2845	tags=16%, list=15%, signal=19%
HALLMARK_BILE_ACID_METABOLISM	112	0.333409	1.3128	0.0636095	0.319027	0.841	5435	tags=42%, list=28%, signal=58%
HALLMARK_HYPOXIA	194	0.302549	1.28363	0.0522696	0.32969	0.907	2092	tags=17%, list=11%, signal=19%
HALLMARK_FATTY_ACID_METABOLISM	156	0.30838	1.2827	0.0454545	0.27763	0.907	2393	tags=17%, list=12%, signal=20%
HALLMARK_XENOBIOTIC_METABOLISM	198	0.290242	1.24794	0.0730337	0.318112	0.957	3217	tags=22%, list=17%, signal=26%
HALLMARK_IL6_JAK_STAT3_SIGNALING	87	0.320861	1.22244	0.123613	0.342497	0.975	2064	tags=14%, list=11%, signal=15%
HALLMARK_INFLAMMATORY_RESPONSE	199	0.280368	1.19189	0.110305	0.383974	0.99	2998	tags=21%, list=16%, signal=24%
HALLMARK_ALLOGRAFT_REJECTION	195	0.275297	1.17472	0.127907	0.390849	0.995	2682	tags=15%, list=14%, signal=18%
HALLMARK_COAGULATION	138	0.281125	1.1518	0.194729	0.422753	0.997	3463	tags=22%, list=18%, signal=27%
HALLMARK_COMPLEMENT	200	0.271665	1.15091	0.159026	0.389858	0.997	2641	tags=17%, list=14%, signal=19%
HALLMARK_TGF_BETA_SIGNALING	54	0.284991	1.01499	0.432476	0.817553	1	1492	tags=13%, list=8%, signal=14%
HALLMARK_KRAS_SIGNALING_DN	195	0.236516	1.00597	0.442577	0.794445	1	2225	tags=17%, list=12%, signal=20%
HALLMARK_MYOGENESIS	198	0.230941	0.985236	0.495199	0.819373	1	4215	tags=27%, list=22%, signal=35%
HALLMARK_APOPTOSIS	160	0.233458	0.968392	0.537271	0.827531	1	1330	tags=9%, list=7%, signal=10%
HALLMARK_PEROXISOME	104	0.246584	0.961915	0.526786	0.801429	1	4819	tags=29%, list=25%, signal=38%
HALLMARK_APICAL_JUNCTION	194	0.202846	0.855634	0.843707	1	1	4860	tags=27%, list=25%, signal=35%
HALLMARK_PI3K_AKT_MTOR_SIGNALING	103	0.21559	0.843695	0.799406	1	1	1304	tags=10%, list=7%, signal=10%
HALLMARK_HEME_METABOLISM	192	0.191825	0.812131	0.906609	1	1	4088	tags=22%, list=21%, signal=28%
HALLMARK_ANGIOGENESIS	36	0.247835	0.794092	0.795	1	1	1570	tags=14%, list=8%, signal=15%
HALLMARK_ADIPOGENESIS	192	0.176678	0.74585	0.977685	1	1	4836	tags=21%, list=25%, signal=28%
HALLMARK_REACTIVE_OXYGEN_SPECIES_PATHWAY	47	0.211923	0.725009	0.911909	1	1	5895	tags=26%, list=30%, signal=37%
HALLMARK_OXIDATIVE_PHOSPHORYLATION	184	0.144734	0.611352	1	1	1	3901	tags=11%, list=20%, signal=14%
HALLMARK_PROTEIN_SECRETION	95	0.147268	0.568897	1	0.998212	1	961	tags=4%, list=5%, signal=4%
HALLMARK_NOTCH_SIGNALING	32	-0.20148	-0.668696	0.949875	0.990931	1	3708	tags=22%, list=19%, signal=27%
HALLMARK_UV_RESPONSE_DN	140	-0.214196	-0.942584	0.616129	0.639533	1	891	tags=9%, list=5%, signal=10%
HALLMARK_IL2_STAT5_SIGNALING	196	-0.205261	-0.974162	0.529825	0.567973	1	3501	tags=22%, list=18%, signal=27%
HALLMARK_ANDROGEN_RESPONSE	97	-0.234458	-0.979082	0.486567	0.575943	1	4708	tags=30%, list=24%, signal=39%
HALLMARK_ESTROGEN_RESPONSE_EARLY	196	-0.217751	-1.00427	0.459184	0.520055	1	2833	tags=20%, list=15%, signal=24%
HALLMARK_P53_PATHWAY	192	-0.217595	-1.02407	0.383333	0.479999	1	2293	tags=16%, list=12%, signal=18%
HALLMARK_ESTROGEN_RESPONSE_LATE	196	-0.225515	-1.04855	0.339041	0.431586	0.998	2815	tags=20%, list=15%, signal=24%
HALLMARK_MTORC1_SIGNALING	196	-0.226056	-1.05421	0.313993	0.437273	0.995	3764	tags=19%, list=19%, signal=24%
HALLMARK_KRAS_SIGNALING_UP	198	-0.225538	-1.06095	0.252669	0.443535	0.994	2025	tags=18%, list=10%, signal=20%
HALLMARK_EPITHELIAL_MESENCHYMAL_TRANSITION	198	-0.226337	-1.06768	0.242424	0.450828	0.992	3415	tags=22%, list=18%, signal=26%
HALLMARK_APICAL_SURFACE	43	-0.295601	-1.07284	0.315245	0.462987	0.992	1571	tags=19%, list=8%, signal=20%
HALLMARK_UV_RESPONSE_UP	154	-0.23951	-1.08056	0.278523	0.46936	0.989	4989	tags=33%, list=26%, signal=44%
HALLMARK_HEDGEHOG_SIGNALING	36	-0.31023	-1.09138	0.3	0.468463	0.984	4339	tags=36%, list=22%, signal=46%
HALLMARK_CHOLESTEROL_HOMEOSTASIS	73	-0.289869	-1.16535	0.187166	0.292141	0.905	3417	tags=33%, list=18%, signal=40%
HALLMARK_DNA_REPAIR	146	-0.29116	-1.3296	0.0251572	0.0788091	0.441	3924	tags=28%, list=20%, signal=35%
HALLMARK_SPERMATOGENESIS	133	-0.313234	-1.37997	0.0184049	0.056485	0.315	4007	tags=33%, list=21%, signal=41%
HALLMARK_WNT_BETA_CATENIN_SIGNALING	42	-0.386445	-1.38463	0.0542636	0.0593471	0.3	5546	tags=45%, list=29%, signal=63%
HALLMARK_PANCREAS_BETA_CELLS	40	-0.390671	-1.38874	0.0471464	0.0648256	0.292	2917	tags=23%, list=15%, signal=26%
HALLMARK_MITOTIC_SPINDLE	198	-0.302166	-1.41339	0.00662252	0.0608444	0.251	5921	tags=42%, list=31%, signal=60%
HALLMARK_UNFOLDED_PROTEIN_RESPONSE	108	-0.342416	-1.45855	0.00280112	0.0455158	0.168	5183	tags=34%, list=27%, signal=47%
HALLMARK_TNFA_SIGNALING_VIA_NFKB	199	-0.337405	-1.59573	0	0.0138657	0.043	3053	tags=29%, list=16%, signal=34%
HALLMARK_MYC_TARGETS_V1	194	-0.422515	-1.97794	0	0	0	7513	tags=55%, list=39%, signal=88%
HALLMARK_G2M_CHECKPOINT	190	-0.441084	-2.06573	0	0	0	6520	tags=57%, list=34%, signal=85%
HALLMARK_MYC_TARGETS_V2	58	-0.598844	-2.291	0	0	0	5287	tags=64%, list=27%, signal=88%
HALLMARK_E2F_TARGETS	195	-0.505753	-2.34496	0	0	0	6520	tags=67%, list=34%, signal=100%
