## Supplementary Table 4 for "miRNome profiling of lung cancer metastases revealed a key role for miRNA-PD-L1 axis in the modulation of chemotherapy response"

### Sheet: Table S4
Table S4. Clinical-pathological features of TGCA-LUAD and TGCA-LUSC cohorts
	TCGA-LUAD cohort (N=510)				TCGA-LUSC cohort N=478
	Total	Low mIR-455-5p	High miR-455-5p	P-value b	Total	Low mIR-455-5p	High miR-455-5p	P-value b
N	510	170	170	-	478	159	159	-
Age at diagnosis a
<67 years	247	87 (35.2%)	81 (32.8%)	0.27	199	64 (32.2%)	63 (31.7%)	0.82
>=67 years	244	72 (29.5%)	86 (35.3%)		271	91 (33.6%)	95 (35.1%)
NA	19	11 (57.9%)	3 (15.8%)		8	4 (50.0%)	1 (12.5%)
Sex
Male	236	83 (35.2%)	77 (32.6%)	0.59	354	111 (31.4%)	124 (35.0%)	0.13
Female	274	87 (31.8%)	93 (33.9%)		124	48 (38.7%)	35 (28.2%)
Smoking status
Current	119	45 (37.8%)	36 (30.3%)	0.15	130	39 (30.0%)	47 (36.2%)	0.49
Former	302	99 (32.8%)	99 (32.8%)		321	112 (34.9%)	102 (31.8%)
Never	75	19 (25.3%)	31 (41.3%)		16	5 (31.3%)	6 (37.5%)
NA	14	7 (50.0%)	4 (28.6%)		11	3 (27.3%)	4 (36.4%)
Stage
I	278	79 (28.4%)	101 (36.3%)	0.0545	230	77 (33.5%)	75 (32.6%)	0.0593
II	122	45 (36.9%)	38 (31.2%)		158	44 (27.9%)	59 (37.3%)
III	84	38 (45.2%)	22 (26.2%)		80	35 (43.8%)	19 (23.8%)
IV	25	8 (32.0%)	8 (32.0%)		6	2 (33.3%)	3 (50.0%)
NA	1	0 (0%)	1 (100.0%)		4	1 (25.0%)	3 (75.0%)
Pathological T
T1	168	43 (25.6%)	69 (41.1%)	0.0135	106	39 (36.8%)	30 (28.3%)	0.65
T2	273	108 (39.6%)	80 (29.3%)		281	91 (32.4%)	95 (33.8%)
T3	47	13 (27.7%)	12 (25.5%)		69	21 (30.4%)	25 (36.2%)
T4	19	6 (31.6%)	8 (42.1%)		22	8 (36.4%)	9 (40.9%)
TX	3	0 (0%)	1 (33.3%)			-
Pathological N
N0	328	89 (27.1%)	122 (37.2%)	0.0002	301	95 (31.6%)	108 (35.9%)	0.12
N+	170	78 (45.9%)	44 (25.9%)		171	62 (36.3%)	48 (28.1%)
NX/NA	12	3 (25.0%)	4 (33.3%)		6	2 (33.3%)	3 (50.0%)
Pathological M
M0	343	128 (37.3%)	106 (30.9%)	0.8	390	132 (33.9%)	121 (31.0%)	0.67
M1	23	8 (34.8%)	8 (34.8%)		6	2 (33.3%)	3 (50.0%)
MX/NA	144	34 (23.6%)	56 (38.9%)		82	25 (30.5%)	35 (42.7%)
Percentages could not add up 100 due to rounding; a median age of the combined LUAD and LUSC cohorts=67 years; b Fisher’s exact test
