## Supplementary Table 5 for "miRNome profiling of lung cancer metastases revealed a key role for miRNA-PD-L1 axis in the modulation of chemotherapy response"

### Sheet: Table S5
Table S5. Clinical-pathological features of PD-L1 CSS (A) and CIMA-CUN (B) cohort
Table S5A. Clinical-pathological features of PD-L1 CSS cohort.
Patient_ID	Age	Sex	Stage	Subtype	PD-L1 TPS (%)	miR-455-5p (Cqn)
CSS#1	83	M	IB	LUAD	90	25.5064
CSS#2	67	M	IB	LUAD	35	18.439
CSS#3	75	M	IB	LUAD	65	25.1522
CSS#4	71	M	IIB	LUAD	70	26.2634
CSS#5	81	M	IB	LUAD	80	22.1654
CSS#6	73	M	IB	LUAD	70	18.7804
CSS#7	84	M	IIIA	LUAD	55	22.7362
CSS#8	63	M	IA2	LUAD	30	17.5355
Table S5B. Clinical-pathological features of PD-L1 CIMA-CUN cohort.
Patient_ID	Age	Sex	Stage	Subtype	PD-L1 TPS (%)	miR-455-5p (Cqn)
CIMA-CUN#1	57	M	IIIA	LUSC	10	23.3475
CIMA-CUN#2	66	M	IIB	LUAD	10	28.708
CIMA-CUN#3	71	M	IA2	LUSC	6.66	25.008
CIMA-CUN#4	65	M	IIB	LUAD	10	26.2322
CIMA-CUN#5	69	F	IIB	LUAD	3.33	25.4285
CIMA-CUN#6	67	M	IVA	LUAD	55	26.6028
CIMA-CUN#7	75	F	IB	LUSC	55	29.8507
