## Supplementary Table 6 for "miRNome profiling of lung cancer metastases revealed a key role for miRNA-PD-L1 axis in the modulation of chemotherapy response"

### Sheet: Table S6
Table S6. Clinical-pathological features of CD8 CIMA-CUN (A) and CD8 CSS (B) cohort.
Table S6A. Clinical-pathological features of CD8 CIMA-CUN cohort.
Patient_ID	Age	Sex	Stage	Subtype	CD8 % (z-score)	CD8 class	miR-455-5p (z-score)
CIMA-CUN#8	82	M	IIB	LUAD	-0.893413	low	0.923789
CIMA-CUN#9	71	M	IB	LUSC	-0.874639	low	-1.62623
CIMA-CUN#10	70	M	IB	LUAD	-0.858302	low	1.02275
CIMA-CUN#11	63	M	IIIB	LUAD	-0.842552	low	-1.05861
CIMA-CUN#5	69	F	IIB	LUAD	-0.759699	low	-0.498287
CIMA-CUN#12	61	M	IB	LUAD	-0.697133	low	-0.420368
CIMA-CUN#13	83	M	IB	LUSC	-0.687568	low	-0.284083
CIMA-CUN#14	55	M	IA2	LUAD	-0.68671	low	-1.79812
CIMA-CUN#3	71	M	IA2	LUSC	-0.597558	low	-0.687522
CIMA-CUN#15	71	F	IB	LUAD	-0.513004	low	0.911614
CIMA-CUN#16	75	M	IIIA	LUSC	-0.510135	low	0.675591
CIMA-CUN#18	69	M	IIIA	LUAD	-0.345536	high	1.53221
CIMA-CUN#19	56	M	IA3	LUAD	-0.1548	high	0.83739
CIMA-CUN#20	43	F	IA3	LUAD	0.219879	high	0.417541
CIMA-CUN#21	64	M	IA3	LUAD	0.296351	high	1.05464
CIMA-CUN#22	69	F	IIA	LUSC	0.351706	high	-0.145389
CIMA-CUN#23	68	F	IB	LUAD	0.485385	high	0.433139
CIMA-CUN#2	66	M	IIB	LUAD	0.607685	high	0.977554
CIMA-CUN#24	63	M	IA1	LUAD	0.635185	high	-1.35231
CIMA-CUN#25	55	M	IB	LUAD	1.09229	high	0.65609
CIMA-CUN#1	57	M	IIIA	LUSC	1.56036	high	-1.43476
CIMA-CUN#4	65	M	IIB	LUAD	3.17221	high	-0.136632
Table S6B. Clinical-pathological features of CD8 CSS cohort.
Patient_ID	Age	Sex	Stage	Subtype	CD8 % (z-score)	CD8 class	miR-455-5p (z-score)
CSS#22	73	M	IB-IIA	LUAD	-0.544529	low	0.770771
CSS#23	86	F	IIIA	LUAD	-0.544529	low	0.293163
CSS#24	68	M	IA2	LUAD	-0.544529	low	2.27295
CSS#25	80	F	IIA	LUAD	-0.544529	low	-0.691951
CSS#20	79	M	IA3	LUAD	-0.485597	low	1.47824
CSS#21	61	M	IB	LUAD	-0.485597	low	0.223692
CSS#1	83	M	IB	LUAD	-0.426666	low	0.722332
CSS#5	81	M	IB	LUAD	-0.426666	low	-0.403447
CSS#15	72	M	IA2	LUAD	-0.426666	low	0.904233
CSS#16	74	M	IB	LUAD	-0.426666	low	0.806816
CSS#17	91	M	IIB	LUAD	-0.426666	low	-0.753733
CSS#18	75	F	IA1	LUAD	-0.426666	low	-0.693585
CSS#19	83	F	IA1	LUAD	-0.426666	low	-1.24397
CSS#14	81	M	IA1	LUAD	-0.367734	high	-0.0857771
CSS#4	71	M	IIB	LUAD	-0.24987	high	0.977392
CSS#13	64	M	IA1	LUAD	-0.24987	high	0.774671
CSS#12	58	F	IA1	LUAD	-0.190939	high	-0.0969317
CSS#10	78	F	IA1	LUAD	-0.132007	high	-0.413375
CSS#11	76	F	IA1	LUAD	-0.132007	high	0.402241
CSS#7	84	M	IIIA	LUAD	0.221583	high	-0.211112
CSS#9	80	F	IA1	LUAD	0.221583	high	0.13646
CSS#2	67	M	IB	LUAD	0.575173	high	-1.65904
CSS#8	63	M	IA2	LUAD	0.575173	high	-1.96348
CSS#6	73	M	IB	LUAD	1.75381	high	-1.54402
CSS#3	75	M	IB	LUAD	4.11108	high	0.602959
