## Supplementary Table 7 for "miRNome profiling of lung cancer metastases revealed a key role for miRNA-PD-L1 axis in the modulation of chemotherapy response"

### Sheet: Table S7
Table S7. Immune cell estimation of MED samples by CIBERSORTx
Mixture	N2_pool#1	N2_pool#2	N0_pool#1	N0_pool#2
Dendritic cells resting	0.227827	0.169238	0	0.0146348
T cells CD4 memory resting	0.0275187	0.0382906	0	0
NK cells activated	0.0229383	0.0476932	0.0928579	0.114923
B cells memory	0	0.026371	0.107321	0.171656
T cells CD4 memory activated	0.413471	0.420667	0.236015	0.315404
Monocytes	0.093324	0.0985476	0.0831022	0.0687094
T cells CD8	0	0.147323	0.369726	0.224053
B cells naive	0.21574	0.0113275	0	0
T cells CD4 naive	0	0.131026	0	0
Dendritic cells activated	0	0	0.0714675	0
Mast cells activated	0	0	0	0.124561
T cells regulatory (Tregs)	0.0711335	0	0.039372	0.214927
Eosinophils	0.0936592	0.00876141	0	0.0191231
Macrophages M0	0	0.00909499	0	0.00100935
T cells gamma delta	0.057976	0.0792076	0.0209555	0.221809
Macrophages M2	0.199495	0.0585156	0.21025	0.131429
Mast cells resting	0.0785836	0.0174418	0.0617533	0
Macrophages M1	0.166785	0.0878273	0.147697	0.0663306
Plasma cells	0.0929414	0.270079	0.220534	0.0868806
T cells follicular helper	0	0	0	0
NK cells resting	0	0	0	0
Neutrophils	0	0	0	0
