## Supplementary Table 8 for "miRNome profiling of lung cancer metastases revealed a key role for miRNA-PD-L1 axis in the modulation of chemotherapy response"

### Sheet: Table S8
Table S8. Primary and secondary antibody used for western blot, immunofluorescence and flow cytometry
Antibody	Application	Dilution	Product Code	Company
Anti-Vimentin (D21H3)	WB, IF	1:1000 for WB and 1:100 for IF	5741	Cell Signaling
Anti-TCF8/ZEB1 (D80D3)	WB	1:1000 for WB and 1:100 for IF	3396	Cell Signaling
Anti-CDH1 (24E10)	WB, IF	1:1000 for WB and 1:100 for IF	3195	Cell Signaling
Anti-CDH2 (32)	WB	1:2000	610921	BD Biosciences
Anti-EGFR (A-10)	WB	1:1000	sc-373746	Santa Cruz Biotecnology
Anti-pEGFR Tyr1068 (D7A5)	WB	1:1000	3777	Cell Signaling
anti-PD-L1 (E1L3N)	WB	1:1000	13684	Cell Signaling
anti-GAPDH (G-9)	WB	1:3000	sc-365062	Santa Cruz Biotecnology
anti-IRF2 (EPR4644(2))	WB	1:1000	ab124744	Abcam
Anti-mouse IgG HRP conjugate	WB	1:3000	1706516	Biorad
Anti-rabbit IgG HRP conjugate	WB	1:3000	1706515	Biorad
Alexa Fluor 555 donkey anti-rabbit	IF	1:400	A31572	Thermo-Fisher Scientific
Anti-wide spectrum Cytokeratin	IF	1:200	ab9377	Abcam
Anti-PD-L1-PE (29E.2A3)	FACS	1:100	329705	Biolegend
igG2bk-PE (MPC-11)	FACS	1:100	400311	Biolegend
Anti-PD1-PE (MIH4)	FACS	1:100	12-9969-42	Ebioscience
IgG1 kappa-PE	FACS	1:100	12-4714-82	Ebioscience
