## Supplementary Table 9 for "miRNome profiling of lung cancer metastases revealed a key role for miRNA-PD-L1 axis in the modulation of chemotherapy response"

### Sheet: Table S9
Table S9. Primer used for qRT-PCR
Gene symbol	Assay ID	Company
ACTA2	Hs00426835_g1	Thermo-Fisher Scientific
CD274	Hs00204257_m1	Thermo-Fisher Scientific
CD90	Hs00174816_m1	Thermo-Fisher Scientific
CDH1	Hs01023895_m1	Thermo-Fisher Scientific
CDH2	Hs00169953_m1	Thermo-Fisher Scientific
CDH5	Hs00901465_m1	Thermo-Fisher Scientific
ESD1	Hs00382667_m1	Thermo-Fisher Scientific
GUSB	Hs99999908_m1	Thermo-Fisher Scientific
HPRT1	Hs02800695_m1	Thermo-Fisher Scientific
KRT5	Hs00934200_g1	Thermo-Fisher Scientific
NKX2-1	Hs00968940_m1	Thermo-Fisher Scientific
PTPRC	Hs04189704_m1	Thermo-Fisher Scientific
SCGB1A1	Hs00171092_m1	Thermo-Fisher Scientific
SFTPC	Hs00951326_g1	Thermo-Fisher Scientific
SLUG	Hs00161904_m1	Thermo-Fisher Scientific
SOX2	Hs01053049_s1	Thermo-Fisher Scientific
TWIST	Hs00361186_m1	Thermo-Fisher Scientific
VIM	Hs00958111_m1	Thermo-Fisher Scientific
ZEB1	Hs00611024_m1	Thermo-Fisher Scientific
hsa-miR-455-5p	001280	Thermo-Fisher Scientific
U6 snRNA	001973	Thermo-Fisher Scientific
