## Supplementary material for "miRNome profiling of lung cancer metastases revealed a key role for miRNA-PD-L1 axis in the modulation of chemotherapy response": Data File S1

### Sheet: Data File S1
Data File S1. Expression data of the 377 miRNA analysed in EBUS cohort. Target name, the official Assay ID of the Taqman Low Density Array microRNA panel A v2.0 (Thermofischer Scientific) is shown.
Target name	EBUS #1	EBUS #2	EBUS #4	EBUS #6	EBUS #9	EBUS #11	EBUS #12	EBUS #3	EBUS #5	EBUS #7	EBUS #8	EBUS #10	Detected
hsa-let-7a-4373169	20.7267	20.4542	20.0687	20.335	18.3934	19.8791	22.0511	20.5297	20.4607	18.5302	17.9922	19.4056	YES
hsa-let-7c-4373167	25.6857	25.7732	25.2047	27.813	23.5841	25.3794	28.036	23.1997	26.9687	22.1422	23.7062	24.6422	YES
hsa-let-7d-4395394	23.3197	22.9072	23.0997	22.6	21.4243	22.1039	23.9379	22.6577	23.8547	21.7172	21.1192	22.1448	YES
hsa-let-7e-4395517	20.2027	19.6562	20.0767	19.864	17.9647	19.242	20.7641	20.1777	20.5657	18.5172	17.9162	19.7973	YES
hsa-let-7f-4373164	23.3267	23.4172	22.6687	22.194	21.2983	22.1297		22.7997	23.5887	21.7882	21.0872	21.8906	YES
hsa-let-7g-4395393	23.5917	23.6592	22.5667	22.901	22.1496	22.9915	24.0032	23.4297	23.6827	22.2162	21.5282	22.5298	YES
hsa-miR-1-4395333	27.2207												NO
hsa-miR-9-4373285	26.7377	24.8532	23.0327	21.738	26.2003	25.472	26.7992	21.6657	21.3917		27.1782	29.3009	YES
hsa-miR-10a-4373153	26.6187	24.5122	22.1727	24.564	26.5501	23.1187	26.5768	25.2307	25.0807	22.7092	21.8412	22.478	YES
hsa-miR-10b-4395329			27.9197						28.9257				NO
hsa-miR-15a-4373123	25.8817	27.4682	25.3497	24.641	24.4452	26.1475	29.0629	28.4337	27.9747	25.5612	26.0242	24.8644	YES
hsa-miR-15b-4373122	22.2427	21.9882	23.0467	21.37	22.3162	21.3376	23.7094	20.3817	21.2567	20.6452	22.0402	21.3282	YES
hsa-miR-16-4373121	21.6107	21.8662	20.4257	19.876	20.0828	20.9716	21.8646	20.0667	20.7367	20.5062	20.7262	20.7929	YES
hsa-miR-17-4395419	17.9857	18.5562	17.0807	17.723	20.522	18.6361	20.0469	18.1377	18.0777	18.2282	18.2602	18.4468	YES
hsa-miR-18a-4395533	23.6337	24.4662	23.0907	23.987	26.0802	23.7941	27.5122	23.3917	23.3327	23.2862	23.7102	23.5185	YES
hsa-miR-18b-4395328	24.2397	24.4802	23.4477		27.2022	23.6919	28.4264	23.6957	23.7867	23.3122	23.9412	23.6933	YES
hsa-miR-19a-4373099	22.1707	22.9352	20.9477	22	23.8205	22.1201	23.5311	22.0947	21.5347	22.0472	21.8612	22.0321	YES
hsa-miR-19b-4373098	17.3847	18.4792	16.1887	17.047	18.5029	17.345	18.4437	17.8177	16.8397	17.2292	16.9512	16.9879	YES
hsa-miR-20a-4373286	17.9257	18.6722	16.9707	17.724	19.6791	17.7893	19.8529	17.9277	17.8147	17.8652	18.1052	17.4474	YES
hsa-miR-20b-4373263	23.1437	23.8542	22.1167	22.784	24.1446	22.6887	24.8013	22.7047	22.8477	22.7582	23.1282	22.8259	YES
hsa-miR-21-4373090	18.1127	19.0462	16.8587	15.429	15.4332	17.5252	16.8269	17.4607	17.7907	17.7552	14.7762	16.7978	YES
hsa-miR-22-4373079	24.9267	25.3042	23.8327	22.749	22.609	22.1608	24.512	24.5997	23.8217	24.7992	20.9732	21.8529	YES
hsa-miR-23a-4373074	24.1657	24.6532	23.3057	23.598	24.4635	24.0836	27.9546	24.3297			21.5282	23.2295	YES
hsa-miR-23b-4373073	26.1567	26.7912	25.5997	24.2	28.1808	27.1332		25.1117	25.7817	26.3422	22.5422	26.5506	YES
hsa-miR-24-4373072	15.8527	17.1582	15.5907	16.325	16.5774	15.7768	18.3588	16.4727	16.8737	17.1652	13.8992	15.7416	YES
hsa-miR-25-4373071	23.6557	23.4822	22.2777	22.827	22.0434	21.9477	25.1327	21.7267	21.8917	22.4972	22.0322	22.6177	YES
hsa-miR-26a-4395166	21.6077	21.8242	19.5667	18.994	19.8017	21.2491	22.4244	21.2547	19.3747	20.0242	19.1332	20.676	YES
hsa-miR-26b-4395167	23.2137	24.1742	21.0447	21.873	21.5841	22.8656	25.033	23.7617	21.6977	22.4362	21.0252	22.3685	YES
hsa-miR-27a-4373287	21.2147	22.2952	21.2267	21.049	20.5884	20.0534	23.5794	22.4177	21.8207	21.4802	19.1052	19.6689	YES
hsa-miR-27b-4373068	22.7387	23.8232	22.9097	22.024	22.3616	21.9364	24.4525	22.7467	23.6197	22.3982	20.1752	21.3437	YES
hsa-miR-28-3p-4395557	24.1167	23.6002	21.6987	21.632	22.5799	22.2599	23.157	23.2747	21.9567	23.0252	22.0692	23.4142	YES
hsa-miR-28-5p-4373067	23.7167	23.7942	21.6437	21.875	22.7627	21.7306	25.0318	23.0557	22.1637	22.6422	21.6432	22.6874	YES
hsa-miR-29a-4395223	20.2017	20.9822	19.3307	18.034	19.088	18.8078	19.6484	21.2937	20.2677	19.5952	17.7412	19.8015	YES
hsa-miR-29b-4373288	23.4917	24.7172	22.3207	21.469	22.5718	22.7896	24.4318	24.4197	23.4967	23.6842	20.9332	23.1109	YES
hsa-miR-29c-4395171	23.1067	24.2672	22.2187	21.523	21.5073	22.3367	24.0452	24.2107	22.7817	23.2722	21.1602	23.7803	YES
hsa-miR-30b-4373290	19.2047	20.5582	16.3567	17.837	17.0327	18.28	18.9647	18.6067	17.8907	18.8882	17.0592	18.1898	YES
hsa-miR-30c-4373060	18.4837	19.9132	16.6377	17.854	16.7645	17.9232	19.2847	17.8537	17.2757	18.5432	16.5902	17.8694	YES
hsa-miR-31-4395390	16.5757	18.8132	19.1027	23.645	18.4712	16.5671	23.3361	18.4287	18.1497	17.4192	15.3772	15.652	YES
hsa-miR-32-4395220	29.2127		28.3797	28.83					28.7967		27.8032		NO
hsa-miR-33b-4395196													NO
hsa-miR-34a-4395168	21.7877	19.9842	18.9637	19.884	20.4464	21.5973	23.1778	22.4667	21.8557	19.8532	18.7972	20.8358	YES
hsa-miR-34c-5p-4373036	26.0307	28.3192	27.6057	24.331		26.6278		28.2627	29.0697	27.0652	26.1622	25.3604	YES
hsa-miR-92a-4395169	19.6077	19.6812	18.2827	19.381	20.0285	19.6615	21.3986	19.7457	18.9607	19.1982	19.7092	19.2305	YES
hsa-miR-93-4373302	22.4607	22.6792	21.7147	22.234	24.0593	22.1048	25.4243	21.2867	21.8037	22.2032	21.2102	22.1335	YES
hsa-miR-95-4373011	29.2987	28.3402	24.2257	23.248	25.4266	27.151	25.7362	26.3087	25.8937	26.3102	25.0602	27.6252	YES
hsa-miR-96-4373372	28.1677		25.7047	26.083	28.2271	27.338	29.8837	26.7927	27.6407		25.0172	27.7715	YES
hsa-miR-98-4373009	23.7957	25.3502	23.0697	23.118	22.8832	22.3292		22.4137	25.2457	23.2852	22.2842	22.7015	YES
hsa-miR-99a-4373008	18.9867	18.5172	18.8227	22.598	18.4795	18.4888	23.7629	20.3417	19.8637	16.2812	18.4542		YES
hsa-miR-99b-4373007	19.6537	19.9522	19.0337	19.548	18.0563	18.8905	22.0236	19.5617	19.5897	18.8982	17.6452	18.9575	YES
hsa-miR-100-4373160	19.4027	19.1342	18.8927	22.887	18.395	18.8013	24.0506	20.3567	20.0377	16.5162	18.7182	18.5169	YES
hsa-miR-101-4395364	27.9257	29.2922	26.7707	26.957	27.3694	28.3028		28.4547	27.4707	26.7782	26.1482	27.7801	YES
hsa-miR-103-4373158	22.5867	23.9172	22.8247	21.914	22.9254	22.2577	24.2007	22.4367	22.2527	22.6902	20.9992	21.6547	YES
hsa-miR-105-4395278								27.3567	28.1557				NO
hsa-miR-106a-4395280	18.1377	18.8392	17.0027	17.963	20.6409	18.5049	20.0846	18.2087	18.0067	18.0782	18.2712	18.391	YES
hsa-miR-106b-4373155	21.8377	22.6332	20.5087	21.406	21.5225	20.9048	23.8297	20.6757	20.8527	21.9282	20.3232	21.3502	YES
hsa-miR-107-4373154	28.2847	28.3722	28.2977	27.205	27.6179	27.0825		27.7907	27.8577	28.5512	27.3372	27.4263	YES
hsa-miR-122-4395356	29.2787	28.6052	29.3617		29.3354	28.6495			16.5517		26.1272		YES
hsa-miR-124-4373295	28.8557	29.0522			26.7442	27.5017		29.1327				25.798	YES
hsa-miR-125a-3p-4395310	29.7287	29.3722	29.1647	29.257	29.3118	29.4597		29.2897	29.0387	28.8832	28.7162	29.1458	YES
hsa-miR-125a-5p-4395309	22.8407	22.7022	22.7077	21.772	22.7019	22.7933	23.8608	22.7997	21.9977	21.4202	20.7942	22.068	YES
hsa-miR-125b-4373148	20.8797	19.4972	20.0577	24.207	19.0377	20.224	24.5346	20.6117	21.6027	17.5372	19.3812	19.7072	YES
hsa-miR-126-4395339	24.5927	25.8572	20.7757	24.66	24.4472	24.0405	22.3561	23.4937	22.7407	21.2792	22.5492	24.1709	YES
hsa-miR-127-3p-4373147	26.4717	22.1782	25.8877		19.5037	25.7101		25.2437	25.9557	21.0572	22.0512	24.5636	YES
hsa-miR-127-5p-4395340													NO
hsa-miR-128-4395327	26.5917	26.6892	25.1457	25.85	25.2361	26.0659	28.8925	26.2677	25.5367	25.3642	24.6582	25.7112	YES
hsa-miR-129-3p-4373297			29.0637					28.9187	29.2877	28.4832	28.0602		YES
hsa-miR-129-5p-4373171													NO
hsa-miR-130a-4373145	23.6257	24.1962	25.4227	24.849	22.1619	22.8513	25.489	23.3797	20.1047	22.4692	21.5942	22.7769	YES
hsa-miR-130b-4373144	24.4707	24.7662	25.6877	25.002	24.2626	24.1448	26.3367	24.1097	22.8227	24.3822	23.3682	23.8706	YES
hsa-miR-132-4373143	23.5787	22.7562	22.1517	20.5	21.2891	22.6655	21.3885	22.3607	21.5117	21.3002	20.4482	21.9671	YES
hsa-miR-133a-4395357	21.4907		28.0597	27.368									NO
hsa-miR-133b-4395358	25.5207												NO
hsa-miR-134-4373299		26.1352	28.0537		24.084	28.977		28.9377		25.1182	25.2362	28.3868	YES
hsa-miR-135a-4373140	26.4917		24.6547	25.594	26.5374	26.1202	27.5124	26.2557	24.8157		24.2252	25.447	YES
hsa-miR-135b-4395372	22.2277	25.8002	21.1467	21.443	21.3972	22.2346	23.0717	22.5087	21.8337	28.9852	20.1542	21.0625	YES
hsa-miR-136-4373173													NO
hsa-miR-137-4373301		27.1922	27.0367	24.994	29.1321		27.5043			27.7522	24.3962	28.2365	YES
hsa-miR-138-4395395	19.8217	21.2112	22.1777	19.786	22.7464	19.7371		22.6227	20.6307	24.2522	18.1892	19.7389	YES
hsa-miR-139-3p-4395424					26.4165	26.7817			26.3927		27.7342		NO
hsa-miR-139-5p-4395400	27.2397	27.4732	21.9487	24.208	24.3281	24.931	22.8459	25.6467	24.5457	25.9922	25.0262	26.8024	YES
hsa-miR-140-3p-4395345		29.5522	29.4927	29.066	28.8063	29.2989			27.9107	27.4072	28.1982		YES
hsa-miR-140-5p-4373374	25.4287	25.3582	25.1557	24.455	24.3494	24.8515	25.9084	25.8987	23.5727	22.5282	23.0572	25.1659	YES
hsa-miR-141-4373137	21.8557	24.9072	20.1297	19.692	20.0574	21.0901	21.6545	21.6277	21.1067	27.1962	19.4692	20.8963	YES
hsa-miR-142-3p-4373136		25.8902	26.2397	26.368	23.0901	26.3792	26.5545	25.8997	25.8197	24.3422	26.7632		YES
hsa-miR-142-5p-4395359													NO
hsa-miR-143-4395360	29.8317	25.5782		29.223	28.8858	29.3369	29.8985	26.2477		23.4592	26.9512		YES
hsa-miR-145-4395389	27.3377	20.7852	27.2557	25.872	25.9553	26.4178	26.4791	21.7817	24.9327	18.5042	22.6452		YES
hsa-miR-146a-4373132	22.1267	20.1232	23.7147	21.551	19.973	23.5224	22.8474	22.5237	23.6287	22.2692	19.8522	20.3236	YES
hsa-miR-146b-3p-4395472					28.9897		27.5948			26.9412			NO
hsa-miR-146b-5p-4373178	26.2627	23.1012	22.4507	21.762	21.222	24.6871	18.889	23.4767	23.1807	19.3992	23.3572	24.5081	YES
hsa-miR-147b-4395373				28.984							28.0602	28.9368	NO
hsa-miR-148a-4373130	24.8617	24.9802	19.9687	20.832	20.5519	23.9708	25.8476	23.7827	22.0767	24.0202	22.9982	23.8309	YES
hsa-miR-148b-4373129	26.7787	27.9772	24.7967	24.5	26.5194	26.5685	29.0409	25.5467	25.7097	26.0852	24.8142	26.2975	YES
hsa-miR-149-4395366	22.1117	22.5292	23.1787	23.311	24.3999	21.0324	26.154	21.6167	22.2887	21.3712	20.3442	20.6452	YES
hsa-miR-150-4373127	25.5697	27.2642	24.6947	25.95	22.8289	24.7179	24.8718	26.9597	27.3027	21.8402	26.1022	27.9752	YES
hsa-miR-152-4395170	25.0077	24.1842	22.9797	20.894	23.5094	24.6054	24.4563	22.9887	24.2987	22.5712	22.1142	23.7157	YES
hsa-miR-153-4373305													NO
hsa-miR-154-4373270					27.7239								NO
hsa-miR-181a-4373117	22.6737	23.0242	20.3997	20.505	19.6389	21.8205	22.4891	22.9367	23.7787	23.3752	19.2092	20.5385	YES
hsa-miR-181c-4373115	28.7597	28.1722	25.9677	25.999	24.7942	26.0919	27.4935	28.3757	28.7797	28.4492	24.9472	26.2789	YES
hsa-miR-182-4395445	27.6917	29.8832	25.5287	26.271	27.8346	26.2195	27.8597	26.2287			25.3572	26.4164	YES
hsa-miR-183-4395380	26.1097	27.8452	23.9877	24.528	26.4242	25.1527	27.5698	24.4217	25.9417		23.5682	25.5799	YES
hsa-miR-184-4373113			29.1247					26.8157	27.3667		26.7862		YES
hsa-miR-185-4395382	27.4367	27.8232	25.6237	25.837	26.1823	26.4392	27.6453	26.7487	26.0607	27.7482	25.3522	26.3919	YES
hsa-miR-186-4395396	23.5797	24.3582	22.0457	21.05	23.4756	23.3776	25.0436	23.6947	21.6567	22.1072	21.2432	23.6992	YES
hsa-miR-187-4373307					27.1195								NO
hsa-miR-188-3p-4395217						29.5942							NO
hsa-miR-190-4373110			29.5047		28.2261			28.1277		27.2942			NO
hsa-miR-191-4395410	19.4307	20.2462	17.0117	18.03	19.4323	19.4884	21.5603	19.7737	18.9027	19.0382	16.8562	19.233	YES
hsa-miR-192-4373108	26.5937	27.5992	24.0887	26.765	24.5687	26.203	25.9412	24.5587	19.7707	27.3892	24.2292	26.1779	YES
hsa-miR-193a-3p-4395361					27.5199								NO
hsa-miR-193a-5p-4395392	28.3367	24.6472	26.0417	24.692	23.4176	26.3539	26.1519	25.1367	24.5577	22.9972	24.5352	29.3178	YES
hsa-miR-193b-4395478	19.4357	19.7692	18.7927	20.764	18.8766	18.0912	21.3486	18.8147	18.5777	18.0512	16.1862	18.7242	YES
hsa-miR-194-4373106	27.2997	28.6032	24.6917	27.406	25.776	26.8337	27.0885	24.9017	21.1017	27.5712	24.5402	26.679	YES
hsa-miR-195-4373105	26.3447	26.0842	25.0677	24.606	23.3794	24.5117	25.4826	23.8827	25.5177	24.0482	24.9972	25.2975	YES
hsa-miR-196b-4395326			27.1147	27.707			29.5182	27.0377	27.9147				NO
hsa-miR-197-4373102	22.4617	22.2912	22.0077	20.083	21.6399	20.9715	23.5394	22.0787	21.1407	21.5392	20.4852	21.4811	YES
hsa-miR-198-4395384						26.7566							NO
hsa-miR-199a-5p-4373272		27.2502								24.8092	27.7152		NO
hsa-miR-199a-3p-4395415	28.7627	22.0042	29.6297	27.795	29.1751	28.572	27.8815	23.8537	28.8227	19.4232	22.8162		YES
hsa-miR-199b-5p-4373100		27.5712								25.8192			NO
hsa-miR-200a-4378069	21.5047	24.2112	20.5467	21.41	20.4547	20.6676	22.7294	21.6337	20.7857		19.3222	20.4432	YES
hsa-miR-200b-4395362	20.5307	22.8232	19.1877	20.085	20.4077	19.1109	21.7227	20.5337	19.6297	26.2962	17.9792	19.2908	YES
hsa-miR-200c-4395411	17.8217	20.1392	16.7447	15.936	18.4398	17.103	18.3422	17.0367	16.7767	23.9812	16.0312	16.8766	YES
hsa-miR-202-4395474													NO
hsa-miR-203-4373095	19.7337	22.4862	18.1717	19.404	20.5416	18.455	21.0957	19.1307	19.3427	25.4252	16.7882	18.6155	YES
hsa-miR-204-4373094			28.0347	28.297	27.8724	27.5104		23.9347	28.7567	25.4152			YES
hsa-miR-205-4373093	18.3137	20.1102	20.9267	21.947	18.5761	18.0348		18.2357	19.6217		16.9232	17.4196	YES
hsa-miR-208b-4395401													NO
hsa-miR-210-4373089	20.7447	22.1772	20.1067	19.932	19.6076	20.5791	21.8296	20.4967	20.6617	22.0902	18.7162	19.6767	YES
hsa-miR-214-4395417		22.3832		27			28.0321	24.4037		19.8542	24.0132		YES
hsa-miR-215-4373084	28.0887		26.1887	27.449	26.5457	28.2067		24.8297	23.8747	28.5912	25.7052	27.4549	YES
hsa-miR-216a-4395331													NO
hsa-miR-216b-4395437			29.1517										NO
hsa-miR-217-4395448													NO
hsa-miR-218-4373081	23.3987	23.3672	27.5767	27.383	22.4671	24.1207	25.4902	21.9157	24.2797	21.4282	23.2332	24.5695	YES
hsa-miR-219-5p-4373080			29.7177		29.9823	28.1504						27.9734	NO
hsa-miR-221-4373077	19.5727	19.0702	21.9267	18.03	21.1398	19.0042	23.3973	20.2647	20.6187	18.3692	17.9302	19.4207	YES
hsa-miR-222-4395387	17.7097	18.3242	18.7637	16.363	16.5401	17.1199	17.5261	17.7897	18.5647	17.3542	15.6142	17.2546	YES
hsa-miR-223-4395406	22.2377	24.8132	22.1357	22.865	20.3134	22.0857	23.9679	23.3377	22.8067	23.9752	20.9822	24.9856	YES
hsa-miR-224-4395210	23.5887	24.3142	26.6677	28.031	19.2573	22.7222	22.1318	21.2167	21.7447	21.6432	21.7592	22.0098	YES
hsa-miR-296-3p-4395212										28.7332			NO
hsa-miR-296-5p-4373066	24.5407	23.6272	27.7307	27.736	24.2841	22.9669	24.235	26.2057	21.8217	22.1932	24.6942	22.8059	YES
hsa-miR-299-3p-4373189													NO
hsa-miR-299-5p-4373188					28.2877					28.6022			NO
hsa-miR-301a-4373064	23.6117	25.8312	25.0877	22.924	25.2013	23.1659	25.0224	22.5567	23.6437	25.0512	22.8852	22.9646	YES
hsa-miR-301b-4395503	28.5347		28.9317	28.44		28.1191		27.1797	26.7897		27.6352	28.061	YES
hsa-miR-302a-4378070													NO
hsa-miR-302b-4378071					23.8119								NO
hsa-miR-302c-4378072													NO
hsa-miR-320-4395388	21.2347	21.7132	20.0397	19.604	19.6825	20.8197	22.5774	20.2837	20.7817	20.7552	20.1772	20.8378	YES
hsa-miR-323-3p-4395338		27.6472			23.9662				28.7987	26.5582	27.2912	28.3177	YES
hsa-miR-324-3p-4395272	26.6757	27.2672	25.9227	26.789	26.5446	26.2867	29.0171	25.6337	25.8257	25.4332	25.0072	25.9492	YES
hsa-miR-324-5p-4373052	23.9457	24.5592	23.9307	23.491	23.9336	23.2411	26.3815	21.8587	23.8107	23.1562	22.4772	22.697	YES
hsa-miR-326-4373050			29.3207										NO
hsa-miR-328-4373049	25.3247	24.3672	23.4187	21.871	21.3161	23.9437	25.3519	23.7257	23.6527	22.0112	22.6882	23.3748	YES
hsa-miR-329-4373191					29.389								NO
hsa-miR-330-3p-4373047	25.9217	27.4352	25.7257	26.572	27.5784	26.1603	29.3289	24.5937	26.1947	26.0212	24.9532	24.814	YES
hsa-miR-330-5p-4395341						29.0259						29.1358	NO
hsa-miR-331-3p-4373046	20.2317	21.5042	19.0687	17.577	19.5692	19.3169	20.4622	19.5877	19.8437	20.8522	18.2222	19.5942	YES
hsa-miR-331-5p-4395344				27.365	28.8838	28.0496			27.6267	28.8142	28.4872	28.9445	YES
hsa-miR-335-4373045	26.9677	27.3592	23.9717	23.964	23.4625	24.6521	26.1255	24.2147	24.0287	25.9212	26.1722	26.325	YES
hsa-miR-337-5p-4395267		29.2912			27.0907					27.9002	28.0482		NO
hsa-miR-338-3p-4395363												24.0391	NO
hsa-miR-339-3p-4395295	26.5897	26.6622	24.1507	24.338	25.2927	25.6679	27.4384	25.9477	25.8327	25.4942	25.1282	25.8921	YES
hsa-miR-339-5p-4395368	24.0487	24.7662	21.8177	21.907	23.8617	23.8552		23.9517	23.3877	22.9352	22.7532	23.4172	YES
hsa-miR-340-4395369	28.2177	28.7972	26.5077	26.538	25.8943	27.061	27.9074	27.7567	25.9087	27.7782	26.1892	27.2209	YES
has-miR-155-4395459	24.4217	24.1082	29.4297	27.831	26.3448	24.8267	26.9855	25.9537	25.3287	22.3862	25.5382	25.1813	YES
hsa-let-7b-4395446	20.4447	20.0362	19.8027	20.895	17.4899	20.4082	20.9441	19.9877	21.0627	18.5922	17.3482	19.7235	YES
hsa-miR-342-3p-4395371	23.4457	24.8092	22.1087	22.728	21.6962	22.6315	23.0924	23.7637	23.1167	23.0312	21.2232	22.6865	YES
hsa-miR-342-5p-4395258					27.5349						28.4402		NO
hsa-miR-345-4395297	24.5267	26.0582	22.6567	24.524	23.7041	24.8706	27.5167	25.0557	23.7807	24.3942	23.4842	24.9095	YES
hsa-miR-361-5p-4373035	26.6627	26.8152	24.9757	23.936	24.3918	26.7266	29.0445	26.6127	25.8437	24.8412	24.3532	26.1122	YES
hsa-miR-362-3p-4395228			29.0747	27.543	29.4334				28.5307	28.5052	27.0972	29.0501	YES
hsa-miR-362-5p-4378092	27.6617	27.7322	26.2087	25.198	27.2126	26.87	29.0745	26.6807	25.7937	25.4652	25.2732	26.5163	YES
hsa-miR-363-4378090		29.3592	26.7047	28.859	26.2149	27.4197		27.2747	28.7557	27.6772	27.2952	28.0055	YES
hsa-miR-365-4373194	23.4337	22.9092	22.9987	23.683	20.965	20.913	24.3984	22.3917	22.0617	20.9992	20.1032	21.8796	YES
hsa-miR-367-4373034													NO
hsa-miR-369-3p-4373032					28.4099								NO
hsa-miR-369-5p-4373195													NO
hsa-miR-370-4395386	28.4437	24.3752	28.6727		24.0345	26.6091		27.3787	27.6367	23.1252	25.1472	24.6296	YES
hsa-miR-371-3p-4395235													NO
hsa-miR-372-4373029				26.494					29.1617				NO
hsa-miR-373-4378073									28.0987				NO
hsa-miR-374a-4373028	22.8367	23.9922	22.3507	21.037	21.5487	22.6747	25.0284	22.9907	22.2187	22.2142	20.7242	22.7531	YES
hsa-miR-374b-4381045	22.6547	23.0462	22.0197	20.492	20.9598	22.3767	24.484	22.1987	21.0647	21.3262	20.4122	22.6234	YES
hsa-miR-375-4373027	25.7857	26.8472	17.4247	16.353	19.705	20.5632	20.2123	24.9607	19.5677	24.9602	23.9892	25.3938	YES
hsa-miR-376a-4373026	27.5237	23.8182	25.9267	28.746	21.5074	25.257		26.1617	25.4427	22.0692	24.0772	25.0298	YES
hsa-miR-376b-4373196		29.6212			28.5165								NO
hsa-miR-377-4373025					29.9579								NO
hsa-miR-379-4373349		25.4142	28.0747		22.3548	27.2975		27.7887	28.2517	23.9922	24.5232	26.6274	YES
hsa-miR-380-4373022													NO
hsa-miR-381-4373020					27.3771					28.5222			NO
hsa-miR-382-4373019		24.3272	27.0877		20.2861	28.9073		29.1367	29.2927	23.3912	24.1172	28.5475	YES
hsa-miR-383-4373018						29.8606							NO
hsa-miR-409-5p-4395442		29.5102			26.6712					26.8742	27.4862	27.8357	YES
hsa-miR-410-4378093	29.7257	28.1152	28.4897		24.4929	28.3276				27.1102	26.9682	28.4503	YES
hsa-miR-411-4381013	28.5027	25.0092	27.7327		21.7779	27.2734		27.7087	27.1817	23.5062	24.0462	26.9479	YES
hsa-miR-422a-4395408	28.5387							28.7537	28.7207	28.2202			YES
hsa-miR-423-5p-4395451	26.8907	26.7232	25.0777	24.626	25.4893	26.2518	27.4017	25.8677	24.9107	25.8682	25.2322	25.861	YES
hsa-miR-424-4373201	27.8127	27.7982	25.3297	24.299	25.5606	26.3066		27.8327	26.8257	27.6402	24.6432	27.3406	YES
hsa-miR-425-4380926	23.6887		19.9297	22.214	24.3511	23.4343	25.2191	23.2207	22.7067		21.5392	22.5937	YES
hsa-miR-429-4373203	23.8467	27.5852	23.2307	24.568	23.708	23.6618	26.7627	24.7257	23.7527		22.1132	23.3804	YES
hsa-miR-431-4395173					27.1443								NO
hsa-miR-433-4373205					27.4973								NO
hsa-miR-449a-4373207	28.4837		27.8707	29.42	29.0239	28.4643							YES
hsa-miR-449b-4381011	27.8867		27.1277		28.4341	27.3982			29.3727				YES
hsa-miR-450a-4395414			29.0817	29.024	28.8002								NO
hsa-miR-450b-3p-4395319													NO
hsa-miR-450b-5p-4395318			29.4107	29.009	29.0803	28.7574							YES
hsa-miR-451-4373360			25.0167	24.39	26.4424	26.9657			24.3397	26.9682	26.6262		YES
hsa-miR-452-4395440	27.7747	28.2542			25.3212	26.7702	26.4102	25.7847	25.4947	25.4552	26.2092	26.2868	YES
hsa-miR-453-4395429													NO
hsa-miR-454-4395434	24.7447	25.8782	25.7187	24.462	24.8695	25.3487	24.3086	24.6007	25.1907	25.0482	24.4612	24.7909	YES
hsa-miR-455-3p-4395355	24.2607	24.0802	26.9937	27.941	25.2554	24.3794		25.1697	24.4637	22.7162	23.3992	24.4059	YES
hsa-miR-455-5p-4378098	25.6517	26.8422	27.3477	28.781	26.7342	25.8984	29.5998	26.3667	25.3077	25.3512	24.0672	25.8112	YES
hsa-miR-483-5p-4395449		23.5602	27.8307	26.369		27.3518	27.5324	27.5127	18.3427	29.0602	24.1362	26.15	YES
hsa-miR-484-4381032	21.4487	21.5082	18.9497	21.436	19.4046	21.6385	22.4204	21.1237	20.3457	19.7672	20.2282	21.427	YES
hsa-miR-485-3p-4378095	29.6337	25.8172	28.6577		22.3302	27.6387		29.1337		25.3312	25.8912	27.1932	YES
hsa-miR-485-5p-4373212					24.1809								NO
hsa-miR-486-3p-4395204													NO
hsa-miR-486-5p-4378096			26.7057	27.173	27.8959	27.9761			26.7947				YES
hsa-miR-487a-4378097		29.4802	29.0717	28.845	28.7408					27.2742		29.3727	YES
hsa-miR-487b-4378102		28.4392			24.8821					26.9202	27.9652		NO
hsa-miR-488-4395468													NO
hsa-miR-489-4395469			29.5227	26.339	28.054	28.1948	28.6863		27.8147				YES
hsa-miR-490-3p-4373215													NO
hsa-miR-491-3p-4395471													NO
hsa-miR-491-5p-4381053	28.0467	27.7252	24.9767	26.745	25.5837	26.7146	28.2073	27.7497	27.3137	26.4642	24.6962	26.8427	YES
hsa-miR-493-4395475		29.0372			27.13					28.0482	27.8812		NO
hsa-miR-494-4395476	29.6197	26.4462	29.3917		24.2449	28.6849		28.8827		25.4462	26.1582	28.3397	YES
hsa-miR-495-4381078	27.5667	25.4832	26.7127	28.779	22.5027	27.0841		27.8937	27.7777	23.7712	24.7272	26.4536	YES
hsa-miR-496-4386771													NO
hsa-miR-499-3p-4395538													NO
hsa-miR-499-5p-4381047													NO
hsa-miR-500-4395539	27.8717	28.1702	26.7407	26.701	27.09	26.6766	29.8118	26.4867	26.4257	26.7752	25.8872	26.7974	YES
hsa-miR-501-3p-4395546					28.0791			27.9907					NO
hsa-miR-501-5p-4373226	26.8007				25.9216	25.7735	28.8507	24.9587		26.9712		24.9693	YES
hsa-miR-502-3p-4395194			29.1727	27.585	27.987	29.6209		28.6837	28.7617	28.4712	27.0642	28.4431	YES
hsa-miR-502-5p-4373227		29.4992	28.8677	27.31	28.3668	27.9973		28.5927	28.6707	28.3912	27.0702	27.9084	YES
hsa-miR-503-4373228	28.8547	28.6882	26.8187	26.208	26.5763	25.8573		29.0387	28.8967	28.5772	26.6242	27.876	YES
hsa-miR-504-4395195			28.9697	26.941	28.9095				28.7547				NO
hsa-miR-505-4395200	27.2987	27.4932	27.6987	26.346	26.6214	26.5103	28.4889	27.6147	27.1477	25.5692	25.9032	26.004	YES
hsa-miR-507-4373232													NO
hsa-miR-508-3p-4373233			28.4607				29.4343						NO
hsa-miR-508-5p-4395203													NO
hsa-miR-509-5p-4395346			28.2387				29.1351						NO
hsa-miR-510-4395352													NO
hsa-miR-512-3p-4381034									29.1307				NO
hsa-miR-512-5p-4373238													NO
hsa-miR-513-5p-4395201													NO
hsa-miR-515-3p-4395480													NO
hsa-miR-515-5p-4373242													NO
hsa-miR-516a-5p-4395527													NO
hsa-miR-516b-4395172													NO
hsa-miR-517a-4395513													NO
hsa-miR-517c-4373264						29.5779							NO
hsa-miR-518a-3p-4395508													NO
hsa-miR-518a-5p-4395507													NO
hsa-miR-518b-4373246						27.3852							NO
hsa-miR-518c-4395512													NO
hsa-miR-518d-3p-4373248						29.4058						28.7277	NO
hsa-miR-518d-5p-4395500													NO
hsa-miR-518e-4395506													NO
hsa-miR-518f-4395499													NO
hsa-miR-519a-4395526						27.5678					28.0742		NO
hsa-miR-519d-4395514													NO
hsa-miR-519e-4395481													NO
hsa-miR-520a-3p-4373268													NO
hsa-miR-520a-5p-4378085													NO
hsa-miR-520d-5p-4395504													NO
hsa-miR-520g-4373257													NO
hsa-miR-521-4373259													NO
hsa-miR-522-4395524						29.4506							NO
hsa-miR-523-4395497													NO
hsa-miR-524-5p-4395174													NO
hsa-miR-525-3p-4395496													NO
hsa-miR-525-5p-4378088													NO
hsa-miR-526b-4395493													NO
hsa-miR-532-3p-4395466	25.0597	24.8402	24.0837	22.957	24.0075	24.4381	26.464	23.7947	23.6307	23.1032	22.3182	23.8026	YES
hsa-miR-532-5p-4380928	24.7967	24.6062	23.3497	22.482	23.3569	24.2573	26.3803	23.6577	23.3007	23.0492	22.3152	23.8053	YES
hsa-miR-539-4378103		26.7702	28.5107		22.3668	29.2848		29.6567	28.9877	25.5212	26.6492	28.721	YES
hsa-miR-541-4395312													NO
hsa-miR-542-3p-4378101			27.9777	27.166	27.1673	28.2392							YES
hsa-miR-542-5p-4395351													NO
hsa-miR-544-4395376													NO
hsa-miR-545-4395378				28.816	29.4792						28.6112		NO
hsa-miR-548a-3p-4380948													NO
hsa-miR-548a-5p-4395523													NO
hsa-miR-548b-3p-4380951													NO
hsa-miR-548b-5p-4395519													NO
hsa-miR-548c-3p-4380993													NO
hsa-miR-548c-5p-4395540													NO
hsa-miR-548d-3p-4381008													NO
hsa-miR-548d-5p-4395348													NO
hsa-miR-551b-4380945													NO
hsa-miR-556-3p-4395456													NO
hsa-miR-556-5p-4395455													NO
hsa-miR-561-4380938													NO
hsa-miR-570-4395458													NO
hsa-miR-574-3p-4395460	22.3577	21.8162	20.0547	20.157	21.6349	22.0742	23.328	21.6917	20.7287	20.8112	20.2082	22.2194	YES
hsa-miR-576-3p-4395462	28.7117	29.3262	29.5627	27.469	29.4573	28.1746			26.9007	27.8282	28.1962	28.3435	YES
hsa-miR-576-5p-4395461											28.4802		NO
hsa-miR-579-4395509		30.0022	29.2967	29.126	29.4918	28.0261		28.7447	27.3167	28.1382	28.0182	28.7505	YES
hsa-miR-582-3p-4395510													NO
hsa-miR-582-5p-4395175													NO
hsa-miR-589-4395520									29.3957		28.1922		NO
hsa-miR-590-5p-4395176	24.0207	25.3892	24.1047	23.28	25.0641	23.8464	27.2468	24.1687	24.1737	24.1282	22.6962	24.6126	YES
hsa-miR-597-4380960	27.6287	28.6252	25.1697	26.38	28.7015	26.9707		27.0927	27.3037	26.3592	26.8222	27.3779	YES
hsa-miR-598-4395179	27.7767			26.642	26.3878	27.9021		26.4777	28.3117		26.2012	27.3724	YES
hsa-miR-615-3p-4386777													NO
hsa-miR-615-5p-4395464													NO
hsa-miR-616-4395525				29.351		29.0848			27.9247				NO
hsa-miR-618-4380996													NO
hsa-miR-624-4395541													NO
hsa-miR-625-4395542	29.4077	28.9452	26.7467	29.023	28.4306	28.6984		29.3087		28.7372	28.6912	28.6645	YES
hsa-miR-627-4380967													NO
hsa-miR-628-5p-4395544				28.673	29.8509	28.8578		29.0147			28.5352		NO
hsa-miR-629-4395547			29.6737					29.4767	28.8397				NO
hsa-miR-636-4395199	29.1877			28.019		29.4152	29.9806	29.1317			28.0572		YES
hsa-miR-642-4380995	26.3617	28.0852	24.1957	24.047	24.1177	26.4388	27.1755	26.7107	22.7207	28.5292	24.5612	26.46	YES
hsa-miR-651-4381007													NO
hsa-miR-652-4395463	26.5297	27.5852	25.2427	26.664	22.8545	26.0158	28.5829	25.8797	25.5697	26.3912	25.4452	25.9825	YES
hsa-miR-653-4395403													NO
hsa-miR-654-3p-4395350					28.9839								NO
hsa-miR-654-5p-4381014		29.5612			26.3798					27.5502	28.7152		NO
hsa-miR-655-4381015		27.5422	29.6837		24.9608					26.5622	27.1892		NO
hsa-miR-660-4380925	24.9027	25.5072	23.6617	22.887	24.0056	24.1383	26.2164	24.4267	23.8887	23.7812	22.2582	23.5101	YES
hsa-miR-671-3p-4395433	27.4957	26.6342	28.0577	26.786	27.2623	27.3655	29.1319	27.1957	26.6957	26.2422	26.0922	26.8552	YES
hsa-miR-672-4395438													NO
hsa-miR-674-4395193													NO
hsa-miR-708-4395452	23.2687	23.4062	21.2717	25.897	23.6894	23.3839	27.395	22.2567	23.8467	23.4792	21.1322	23.3247	YES
hsa-miR-744-4395435	24.1327	24.5052	25.3657	22.962	25.7211	23.6813	26.8833	23.5957	24.3707	23.6992	23.0562	23.7097	YES
hsa-miR-758-4395180		29.2222			28.5026	29.4124				27.2792	28.7242		NO
hsa-miR-871-4395465													NO
hsa-miR-872-4395375													NO
hsa-miR-873-4395467													NO
hsa-miR-874-4395379					27.3515						26.1862		NO
hsa-miR-875-3p-4395315													NO
hsa-miR-876-3p-4395336													NO
hsa-miR-876-5p-4395316													NO
hsa-miR-885-3p-4395483													NO
hsa-miR-885-5p-4395407			29.5437	28.408				29.9927	18.6437		27.8352		YES
hsa-miR-886-3p-4395305	23.2347	22.0292	20.3047	20.548	19.4333	19.5969	25.9777	24.5147	22.3287	21.2362	22.4052	22.2687	YES
hsa-miR-886-5p-4395304	23.1067	24.5072	22.5387	22.002	25.13	21.819	27.5766	25.0447	22.8577	23.5782	22.1132	23.7789	YES
hsa-miR-887-4395485													NO
hsa-miR-888-4395323													NO
hsa-miR-889-4395313		29.8392			26.2728					27.3242			NO
hsa-miR-890-4395320													NO
hsa-miR-891a-4395302			28.5787										NO
hsa-miR-891b-4395321													NO
hsa-miR-892a-4395306													NO
hsa-miR-147-4373131													NO
hsa-miR-208-4373091					25.9876	27.958						28.0444	NO
hsa-miR-211-4373088					26.4443	28.9124		26.0617	28.9607				NO
hsa-miR-212-4373087	26.3507	26.3432	25.1727	23.315	25.7637	26.5208	25.5397	25.8377	24.6797	24.5942	24.2082	26.2279	YES
hsa-miR-219-1-3p-4395206													NO
hsa-miR-219-2-3p-4395501													NO
hsa-miR-220-4373078													NO
hsa-miR-220b-4395317													NO
hsa-miR-220c-4395322													NO
hsa-miR-298-4395301													NO
hsa-miR-325-4373051													NO
hsa-miR-346-4373038												25.2168	NO
hsa-miR-376c-4395233	27.2547	23.8612	25.6807	29.528	20.9845	26.1292		26.5847	26.2057	22.4832	22.7012	25.6147	YES
hsa-miR-384-4373017													NO
hsa-miR-412-4373199													NO
hsa-miR-448-4373206													NO
hsa-miR-492-4373217	27.6527		28.9037	26.676		25.4898		28.3887			26.3562	25.5998	YES
hsa-miR-506-4373231			29.2347										NO
hsa-miR-509-3-5p-4395266							29.9652						NO
hsa-miR-511-4373236		29.7812			29.3845					28.6602			NO
hsa-miR-517b-4373244													NO
hsa-miR-519c-3p-4373251													NO
hsa-miR-520b-4373252													NO
hsa-miR-520e-4373255													NO
hsa-miR-520f-4373256													NO
