## Supplementary material for "miRNome profiling of lung cancer metastases revealed a key role for miRNA-PD-L1 axis in the modulation of chemotherapy response": Data File S3

### Sheet: Data File S3
Data File S3. miR-455-5p GSEA custom gene matrix
PCP4L1
HIST2H2BE
HSPE1-MOB4
SUSD5
RTP2
TXNRD3NB
PIK3CB
SERP1
MTTP
PABPC4L
MFAP3L
ZNF300
FAM50B
HIST1H2BF
SLC35D3
FBXO30
EPDR1
GNRH1
C9orf85
TRIM32
FCN2
ZBTB5
TNFSF15
ZBTB26
SPIN2A
RPL36A-HNRNPH2
EID3
STYK1
SLITRK5
RPP25
SNN
TBC1D3G
SOCS3
KRTAP4-9
PLD6
TBC1D3C
ATG16L1
HHAT
NBPF3
ATPIF1
AK4
MTF2
BCL9
NUDT4
PIP5K1A
SLC50A1
NCSTN
UHMK1
C1orf115
PANK4
HMGCL
PTP4A2
SLC6A9
PDZK1IP1
JAK1
GNG12
DEPDC1
DDAH1
GDAP2
PIAS3
GON4L
IVNS1ABP
TLR5
CCSAP
TOMM20
SZRD1
GSTM2
MOB3C
PAPOLG
MRPL35
INPP4A
NCK2
STEAP3
GALNT13
COQ10B
AGAP1
BOK
CMPK2
MPV17
POLR2D
CCDC148
BAZ2B
KIAA1715
PRKRA
SATB2
TRAK2
PPP1CB
REL
KLHL23
MOB4
RTN4
RNF149
STT3B
GPD1L
MYD88
LARS2
KBTBD12
CDV3
PRKCI
KPNA1
CEP70
GK5
PLD1
WDR17
GAK
MRFAP1L1
CLOCK
TSPAN5
TRMT10A
TMEM155
CLGN
CBR4
DCTD
IRF2
NNT
TNPO1
XRCC4
TNFAIP8
FGFR4
PRELID1
MRPL36
ANKRD31
TMEM167A
ARRDC3
PJA2
CCDC69
MTRR
HSD17B4
EDN1
E2F3
TUBB
ZNF76
UBR2
ZNF451
ZNF292
PNRC1
NKAIN2
ARMT1
QKI
EXOC2
MCUR1
GPX6
PPP1R18
MEA1
TMEM30A
PREP
MAN1A1
PSMG4
TBX18
BMPER
POU6F2
CDK13
THSD7A
NSUN5
TMEM130
GAL3ST4
COG5
CRCP
URGCP
DMTN
POLR3D
NRG1
MAK16
GINS4
RAB2A
NKAIN3
PI15
CPNE3
PSCA
TIGD5
UBE2W
CD274
TRMT10B
OSTF1
NAA35
SECISBP2
FKTN
PRPF4
COQ4
GLIS3
ZFAND5
UCK1
MRRF
MFSD14C
ND4L
DKC1
P2RY8
AP1S2
ZNF674
SPIN2B
RLIM
FGF13
PIR
RAB18
ANKRD2
SHOC2
FAM175B
JAKMIP3
SEPHS1
DCLRE1C
CASC10
PARD3
CXCL12
CPEB3
PIK3AP1
OAT
FAM53B
PARVA
TMEM86A
METTL15
TRIM44
LDLRAD3
ACCS
MS4A8
TMEM109
ANKRD49
DDX10
UBASH3B
KBTBD4
TNKS1BP1
BATF2
RSF1
ETS1
DERA
DIP2B
HNRNPA1
RASSF3
RFX4
TMED2
ASUN
FAM60A
WNT10B
PPP1R12A
METTL21B
NT5DC3
C12orf73
FAM124A
SMAD9
DOCK9
APEX1
SOCS4
NAA30
JDP2
PSMB5
PTPN21
BCL2L2
PTGR2
FOXN3
CHRNA7
TMOD2
USP3
SMAD3
GLCE
SNX33
PDE8A
MEF2A
EHD4
FRMD5
SECISBP2L
SLTM
VPS13C
AAGAB
HYPK
CHRFAM7A
VWA9
CPEB1
BFAR
HSF4
NUDT7
CENPN
ZC3H7A
PARN
DYNC1LI2
CHTF8
TXNL4B
CHST6
QPRT
RPS15A
PLD2
TRPV2
SLC5A10
TAOK1
ANKRD13B
NKIRAS2
ITGA3
DGKE
C17orf89
TMEM107
LGALS9B
PIGS
GJC1
ST6GALNAC2
TIMP2
C17orf62
WDR45B
SLC47A1
LUC7L3
RPS6KB1
METTL16
GABARAP
SMCHD1
RAB31
TAF4B
KIAA1328
SKA1
WDR7
KDSR
MISP
KCTD15
ZNF146
LOC728485
SAMD4B
ZNF224
EHD2
KLK2
ZNF584
PTPRS
RANBP3
ZNF561
ZNF562
ATP4A
MCEMP1
ZNF627
CYP4F3
BCKDHA
PRMT1
ZNF808
ZNF490
HNRNPL
DSTN
ROMO1
AAR2
SRSF6
PARD6B
GID8
CDH22
NKAIN4
PANK2
UBE2V1
TMEM189
TMEM189-UBE2V1
RRP1B
UMODL1-AS1
NRIP1
C22orf46
ADM2
SCUBE1
BRD1
PNPLA3
