## Supplementary material for "miRNome profiling of lung cancer metastases revealed a key role for miRNA-PD-L1 axis in the modulation of chemotherapy response": Data File S4

### Sheet: Fig.6
Data File S4 - Western blot quantification
Fig.6K								Fig.6L
REP1	Adj. Vol. (Int)								REP1	Adj. Vol. (Int)
Sample name	EGFR	GAPDH	EGFR/GAPDH	FC on BEASB-2B CTRL					Sample name	EGFR	GAPDH	EGFR/GAPDH	FC on H1975 CTRL
BEASB-2B CTRL	4824175	1211586	3.9817	1					H1975 CTRL	6784726	6.01828e+06	1.12735	1
BEASB-2B OE	894271	1340673	0.667031	0.167524					H1975 OE	374685	5.14595e+06	0.0728117	0.0645864
BEASB-2B CTRL +EGF	371600	1606019	0.23138	0.0581107
BEASB-2B OE +EGF	69526	1594863	0.0435937	0.0109485					REP1	Adj. Vol. (Int)
									Sample name	PD-L1	GAPDH	EGFR/GAPDH	FC on H1975 CTRL
REP1	Adj. Vol. (Int)								H1975 CTRL	438464	6.01828e+06	0.0728553	1
Sample name	PD-L1	GAPDH	PD-L1/GAPDH	FC on BEASB-2B CTRL					H1975 OE	235418	5.14595e+06	0.0457482	0.627933
BEASB-2B CTRL	1952322	4214383	0.463252	1
BEASB-2B OE	1289834	4002373	0.322267	0.695663					REP2	Adj. Vol. (Int)
BEASB-2B CTRL +EGF	2606106	4377415	0.595353	1.28516					Sample name	EGFR	GAPDH	EGFR/GAPDH	FC on H1975 CTRL
BEASB-2B OE +EGF	1273098	3932859	0.323708	0.698773					H1975 CTRL	8149403	4.64814e+06	1.75326	1
									H1975 OE	446460	4.62934e+06	0.0964414	0.0550068
REP2	Adj. Vol. (Int)
Sample name	EGFR	GAPDH	EGFR/GAPDH	FC on BEASB-2B CTRL					REP2	Adj. Vol. (Int)
BEASB-2B CTRL	1.80036e+07	6.11249e+06	2.94538	1					Sample name	PD-L1	GAPDH	PD-L1/GAPDH	FC on H1975 CTRL
BEASB-2B OE	760312	5.21602e+06	0.145765	0.0494893					H1975 CTRL	526323	4.64814e+06	0.113233	1
BEASB-2B CTRL +EGF	2026882	6424518	0.315492	0.107114					H1975 OE	324309	4.62934e+06	0.0700551	0.618681
BEASB-2B OE +EGF	18492	4610595	0.00401076	0.00136171
									REP3	Adj. Vol. (Int)
REP2	Adj. Vol. (Int)								Sample name	EGFR	GAPDH	EGFR/GAPDH	FC on H1975 CTRL
Sample name	PD-L1	GAPDH	PD-L1/GAPDH	FC on BEASB-2B CTRL					H1975 CTRL	6563636	6.81359e+06	0.963315	1
BEASB-2B CTRL	778951	6.11249e+06	0.127436	1					H1975 OE	1788338	6675432	0.267898	0.2781
BEASB-2B OE	474332	5.21602e+06	0.0909376	0.713594
BEASB-2B CTRL +EGF	976723	6424518	0.152031	1.193					REP3	Adj. Vol. (Int)
BEASB-2B OE +EGF	464781	4610595	0.100807	0.791041					Sample name	PD-L1	GAPDH	PD-L1/GAPDH	FC on H1975 CTRL
									H1975 CTRL	1727583	6.81359e+06	0.25355	1
REP3	Adj. Vol. (Int)								H1975 OE	1005753	6675432	0.150665	0.594222
Sample name	EGFR	GAPDH	EGFR/GAPDH	FC on BEASB-2B CTRL
BEASB-2B CTRL	1.14706e+07	3.28288e+06	3.49407	1					EGFR
BEASB-2B OE	1.98848e+06	4.05459e+06	0.490427	0.14036					Sample name	REP1	REP2	REP3	MEAN	P-value
BEASB-2B CTRL +EGF	1373863	1.97756e+06	0.694726	0.19883					H1975 CTRL	1	1	1	1
BEASB-2B OE +EGF	951037	3.02439e+06	0.314455	0.0899968					H1975 OE	0.0645864	0.0550068	0.2781	0.132565	0.00697383
REP3	Adj. Vol. (Int)								PD-L1
Sample name	PD-L1	GAPDH	PD-L1/GAPDH	FC on BEASB-2B CTRL					Sample name	REP1	REP2	REP3	MEAN	P-value
BEASB-2B CTRL	2.86255e+06	3.28288e+06	0.871961	1					H1975 CTRL	1	1	1	1
BEASB-2B OE	3.04683e+06	4.05459e+06	0.751453	0.861797					H1975 OE	0.627933	0.618681	0.594222	0.613612	0.000676633
BEASB-2B CTRL +EGF	2.40783e+06	1.97756e+06	1.21757	1.39636
BEASB-2B OE +EGF	2.09022e+06	3.02439e+06	0.691119	0.792603
EGFR
Sample name	REP1	REP2	REP3	MEAN	Comparison	P-value
BEASB-2B CTRL	1	1	1	1	-	-
BEASB-2B OE	0.167524	0.0494893	0.14036	0.119124	BEASB-2B OE vs BEASB-2B CTRL	0.00163753
BEASB-2B CTRL +EGF	0.0581107	0.107114	0.19883	0.121352	BEASB-2B CTRL +EGF vs BEASB-2B CTRL	0.00219584
BEASB-2B OE +EGF	0.0109485	0.00136171	0.0899968	0.0341024	BEASB-2B OE +EGF vs BEASB-2B CTRL +EGF	0.0256973
PD-L1
Sample name	REP1	REP2	REP3	MEAN	Comparison	P-value
BEASB-2B CTRL	1	1	1	1	-	-
BEASB-2B OE	0.695663	0.713594	0.861797	0.757018	BEASB-2B OE vs BEASB-2B CTRL	0.0438753
BEASB-2B CTRL +EGF	1.28516	1.193	1.39636	1.29151	BEASB-2B CTRL +EGF vs BEASB-2B CTRL	0.0383525
BEASB-2B OE +EGF	0.698773	0.791041	0.792603	0.760806	BEASB-2B OE +EGF vs BEASB-2B CTRL +EGF	0.00787037

### Sheet: Fig.S2
Data File S4 - Western blot quantification
Fig.S2D
	N-CAD		Adj. Vol. (Int)
	Sample	Replicate	N-CAD	GAPDH	N-CAD/GAPDH	FC on Parental	MEAN	P-value
	Parental	REP1	1.04725e+06	1.32516e+07	0.0790279	1	1
		REP2	867479	14317455	0.0605889	1
		REP3	669082	12772003	0.0523866	1
	CDDP-R	REP1	6.92663e+06	14319846	0.483708	6.12073	6.93799	0.0060381
		REP2	5.32849e+06	12621852	0.422164	6.96769
		REP3	4972951	12287505	0.404716	7.72557
	VIM		Adj. Vol. (Int)
	Sample	Replicate	VIM	GAPDH	VIM/GAPDH	FC on Parental	MEAN	P-value
	Parental	REP1	1.6404e+06	5.78096e+06	0.28376	1	1
		REP2	1.69224e+06	5.82183e+06	0.290671	1
		REP3	1.66345e+06	5.59649e+06	0.297231	1
	CDDP-R	REP1	7.42792e+06	6.5983e+06	1.12573	3.9672	4.42233	0.00442164
		REP2	7.28063e+06	5.42445e+06	1.34219	4.61754
		REP3	7647349	5494945	1.39171	4.68224
	E-CAD		Adj. Vol. (Int)
	Sample	Replicate	E-CAD	GAPDH	E-CAD/GAPDH	FC on Parental	MEAN	P-value
	Parental	REP1	4.49126e+06	5.78096e+06	0.776905	1	1
		REP2	4527753	5.82183e+06	0.777719	1
		REP3	5158574	5.59649e+06	0.921751	1
	CDDP-R	REP1	4.33621e+06	6.5983e+06	0.657171	0.845883	0.827168	0.0142649
		REP2	3586375	5.42445e+06	0.66115	0.850114
		REP3	3978572	5494945	0.724042	0.785507
	ZEB1		Adj. Vol. (Int)
	Sample	Replicate	ZEB1	GAPDH	ZEB1/GAPDH	FC on Parental	MEAN	P-value
	Parental	REP1	870218	9280188	0.0937716	1	1
		REP2	1.21532e+06	8.15587e+06	0.149012	1
		REP3	1.09813e+06	7.67745e+06	0.143033	1
	CDDP-R	REP1	1.816e+06	8.06692e+06	0.225116	2.40069	2.01796	0.0349469
		REP2	1.93928e+06	6.86574e+06	0.282457	1.89554
		REP3	1.9136e+06	7611713	0.251403	1.75766

### Sheet: Fig.S5
Data File S4 - Western blot quantification
Fig. S5B
		Adj. Vol. (Int)
		PD-L1	GAPDH	PD-L1/GAPDH	FC
	NCI-H838	31571.8	1.59636e+07	0.00197773	0.00738678
	NCI-H1437	36525.5	10397225	0.00351301	0.013121
	NCI-H1944	225122	1.38891e+07	0.0162085	0.0605384
	NCI-H2023	69337.1	1.27568e+07	0.00543531	0.0203008
	NCI-H322M	830386	1.39172e+07	0.0596662	0.222852
	NCI-H1993	2.13885e+06	7.98857e+06	0.267739	1
	NCI-H2126	26891.1	9.02085e+06	0.002981	0.011134
	NCI-H1573	40363	13571108	0.00297419	0.0111085

### Sheet: Fig.S6
Data File S4 - Western blot quantification
Fig.S6B
	PD-L1		Adj. Vol. (Int)
	Sample	Replicate	PD-L1	GAPDH	PD-L1/GAPDH	FC on Parental	MEAN	P-value
	Parental	REP1	225076	4.34408e+06	0.0518121	1	1
		REP2	2445556	1.64235e+06	1.48906	1
	CDDP-R	REP1	938583	4687910	0.200214	3.86422	3.80319	0.0136398
		REP2	6620750	1188159	5.57228	3.74216

### Sheet: Fig.S8
Data File S4 - Western blot quantification
Fig.S8A											Fig.S8B
	IRF2		Adj. Vol. (Int)									IRF2		Adj. Vol. (Int)
	Sample	Replicate	IRF2	GAPDH	IRF2/GAPDH	FC on CDDP-R CTRL	MEAN	P-value				Sample	Replicate	IRF2	GAPDH	IRF2/GAPDH	FC on NCI-H1975 CTRL	MEAN	P-value
	CDDP-R CTRL	REP1	9824470	3.47507e+06	2.82713	1	1					NCI-H1975 CTRL	REP1	2.81532e+06	2.77266e+06	1.01539	1	1
		REP2	1.70717e+07	2.69216e+06	6.34126	1							REP2	2.25895e+06	1.47907e+06	1.52728	1
		REP3	1.08546e+07	3.30144e+06	3.28783	1							REP3	3997007	3642136	1.09743	1
		REP4	8.98421e+06	2463423	3.64704	1						NCI-H1975 OE	REP1	1.31859e+06	2.31108e+06	0.570551	0.561906	0.593924	0.0294
	CDDP-R OE	REP1	7304432	3.26683e+06	2.23594	0.790887	0.626138	0.0081					REP2	977056	1.31368e+06	0.743754	0.48698
		REP2	1.17844e+07	3.38635e+06	3.47996	0.54878							REP3	3.22345e+06	4.00779e+06	0.804297	0.732888
		REP3	5.13342e+06	2449219	2.09594	0.637485
		REP4	4909802	2552600	1.92345	0.5274
	PD-L1		Adj. Vol. (Int)									PD-L1		Adj. Vol. (Int)
	Sample	Replicate	PD-L1	GAPDH	PD-L1/GAPDH	FC on CDDP-R CTRL	MEAN	P-value				Sample	Replicate	PD-L1	GAPDH	PD-L1/GAPDH	FC on NCI-H1975 CTRL	MEAN	P-value
	CDDP-R CTRL	REP1	11545379	3.35897e+06	3.43718	1	1					NCI-H1975 CTRL	REP1	5472542	5.16922e+06	1.05868	1	1
		REP2	1.60318e+06	8484731	0.188949	1							REP2	122098	1.66425e+06	0.073365	1
		REP3	15537587	1825063	8.51345	1							REP3	474094	3.14889e+06	0.150559	1
		REP4	10290488	3.23089e+06	3.18503	1						NCI-H1975 OE	REP1	2459876	4.07281e+06	0.603975	0.570499	0.488246	0.0285
	CDDP-R OE	REP1	8785600	3.18267e+06	2.76045	0.803114	0.636164	0.0442					REP2	33651	1.47131e+06	0.0228715	0.311749
		REP2	348080	5537131	0.0628629	0.332698							REP3	332928	3796246	0.0876992	0.58249
		REP3	10422707	1984050	5.25325	0.617053
		REP4	7666886	3.04014e+06	2.52189	0.791792
